# Persistence and expansion of cryptic endangered red wolf genomic ancestry along the American Gulf coast

**DOI:** 10.1101/2021.04.09.439176

**Authors:** Bridgett M. vonHoldt, Kristin E. Brzeski, Matthew L. Aardema, Christopher Schell, Linda Y. Rutledge, Steven R. Fain, Amy Shutt, Anna Linderholm, William J. Murphy

## Abstract

Admixture and introgression play a critical role in adaptation and genetic rescue that has only recently gained a deeper appreciation. Here, we explored the geographic and genomic landscape of cryptic ancestry of the endangered red wolf that persists within the genome of a ubiquitous sister taxon, the coyote, all the while the red wolf has been extinct in the wild since the early 1980s. We assessed admixture across 102,621 SNP loci genotyped in 293 canid genomes. We found support for increased red wolf ancestry along an east-to-west gradient across the southern United States that was associated with historical admixture in the past 100 years. Southwestern Louisiana and southeastern Texas, the geographic zone where the last red wolves were known prior to their extinction in the wild, contained the highest and oldest levels of red wolf ancestry. X-linked regions of low recombination rates were depleted of introgression, relative to the autosomes, suggestive of the large X effect and enrichment with loci involved in maintaining reproductive isolation. Recombination rate was positively correlated with red wolf ancestry across coyote genomes, consistent with theoretical predictions. The geographic and genomic extent of cryptic red wolf ancestry can provide novel and variable genomic resources for the survival of the endangered red wolf.
