## Supplemental Table S1 for "Persistence and expansion of cryptic endangered red wolf genomic ancestry along the American Gulf coast"

### Sheet: Table S1
Sample_ID	Species	Location	County	Collection_Year	Publication	Prop. missing geno of 310 samples	ADMIXTURE Qcru 293 sample set (K=4)	ADMIXTURE Qcru 254 sample set (K=4)	ELAI Ancestry (three-reference)	Known Sex	Number of Y-chr nucleotides mapped	Inferred Sex
2831	Coyote	Alabama		2015	Heppenheimer, Brzeski et al. 2018a	0.01694	0.16989	0.025619	To infer	F	625	F
2835	Coyote	Alabama		2015	Heppenheimer, Brzeski et al. 2018a	0.02837	0.159909	0.025583	To infer	F	733	F
2844	Coyote	Alabama		2015	Heppenheimer et al. 2020	0.02737	0.154635	0.015956	To infer	F	546	F
2847	Coyote	Alabama		2015	Heppenheimer et al. 2020	0.02596	0.171209	0.044116	To infer	M	27377	M
2848	Coyote	Alabama		2015	Heppenheimer et al. 2020	0.01994	0.146837	0.014793	To infer		29960	M
6306	Coyote	Arizona				0.04152	1e-05	1e-05	Reference coyote
6307	Coyote	Arizona			Heppenheimer et al. 2020	0.01345	1e-05	1e-05	Reference coyote
6316	Coyote	Arizona				0.1801	1e-05	1e-05	Reference coyote
6323	Coyote	Arizona				0.09543	1e-05	1e-05	Reference coyote
6324	Coyote	Arizona				0.1095	1e-05	1e-05	Reference coyote
6331	Coyote	Arizona				0.07445	1e-05	1e-05	Reference coyote
6332	Coyote	Arizona				0.04854	1e-05	1e-05	Reference coyote
6339	Coyote	Arizona			Heppenheimer et al. 2020	0.01932	1e-05	1e-05	Reference coyote
6348	Coyote	Arizona				0.05506	1e-05	1e-05	Reference coyote
6356	Coyote	Arizona			Heppenheimer et al. 2020	0.02131	1e-05	1e-05	Reference coyote
6357	Coyote	Arizona				0.03269	1e-05	1e-05	Reference coyote
6365	Coyote	Arizona				0.1035	1e-05	1e-05	Reference coyote
6366	Coyote	Arizona				0.04329	1e-05	1e-05	Reference coyote
6374	Coyote	Arizona				0.5033
6375	Coyote	Arizona				0.04664	1e-05	1e-05	Reference coyote
4571	Coyote	California			Heppenheimer et al. 2020	0.01393	1e-05	1e-05	Reference coyote
4618	Coyote	California			Heppenheimer et al. 2020	0.01416	1e-05	1e-05	Reference coyote
4644	Coyote	California			Heppenheimer et al. 2020	0.01468	1e-05	1e-05	Reference coyote
6824	Coyote	California				0.107	1e-05	1e-05	Reference coyote
6827	Coyote	California				0.1351	1e-05	1e-05	Reference coyote
6828	Coyote	California				0.3424	1e-05	1e-05	Reference coyote
6830	Coyote	California				0.06197	1e-05	1e-05	Reference coyote
6831	Coyote	California				0.03033	1e-05	1e-05	Reference coyote
6832	Coyote	California				0.1346	1e-05	1e-05	Reference coyote
6833	Coyote	California				0.2193	1e-05	1e-05	Reference coyote
6834	Coyote	California				0.09837	1e-05	1e-05	Reference coyote
6835	Coyote	California				0.185	1e-05	1e-05	Reference coyote
6836	Coyote	California				0.1163	1e-05	1e-05	Reference coyote
6837	Coyote	California				0.1562	1e-05	1e-05	Reference coyote
6838	Coyote	California				0.09179	1e-05	1e-05	Reference coyote
6839	Coyote	California				0.1267	1e-05	1e-05	Reference coyote
6842	Coyote	California				0.0375	1e-05	1e-05	Reference coyote
6845	Coyote	California				0.1131	1e-05	1e-05	Reference coyote
6847	Coyote	California				0.0746	1e-05	1e-05	Reference coyote
6965	Coyote	Colorado	Denver	1998		0.2627	1e-05	1e-05	Reference coyote	F
6966	Coyote	Colorado	Denver	1998		0.1762	1e-05	1e-05	Reference coyote	M
6972	Coyote	Colorado	Denver	2009		0.1855	1e-05	1e-05	Reference coyote	F
6978	Coyote	Colorado	Larimer	2014		0.4046				F
11648	Coyote	Colorado	Denver	2012		0.06487	1e-05	1e-05	Reference coyote	F
11654	Coyote	Colorado	Denver	2012		0.04263	1e-05	1e-05	Reference coyote	M
11655	Coyote	Colorado	Denver	2012		0.02326	1e-05	1e-05	Reference coyote	F
11658	Coyote	Colorado	Denver	2012		0.05109	1e-05	1e-05	Reference coyote	F
11661	Coyote	Colorado	Denver	2012		0.03514	1e-05	1e-05	Reference coyote	M
11673	Coyote	Colorado	Denver	2016		0.06202	1e-05	1e-05	Reference coyote	F
2856	Coyote	Georgia		2015	Heppenheimer et al. 2020	0.01821	0.130719	0.022385	To infer	F	530	F
2857	Coyote	Georgia		2015	Heppenheimer et al. 2020	0.04062	0.165669	0.027563	To infer	M	26648	M
2865	Coyote	Georgia		2015	Heppenheimer et al. 2020	0.07253	0.117618	0.015959	To infer	F	0	F
2882	Coyote	Georgia		2015	Heppenheimer et al. 2020	0.01779	0.136975	0.013663	To infer	F	551	F
2887	Coyote	Georgia		2015	Heppenheimer et al. 2020	0.04646	0.134129	0.040398	To infer	F	2444	F
2889	Coyote	Georgia		2015	Heppenheimer et al. 2020	0.02284	0.115532	0.028551	To infer	F	519	F
5553	Coyote	Georgia	Thomas	2015	Heppenheimer et al. 2020	0.009546	0.135638	1e-05	To infer	F	0	F
5564	Coyote	Georgia	Di_Lane	2015	Heppenheimer et al. 2020	0.0123	0.155289	0.010634	To infer		28084	M
7444	Coyote	Kansas		2010	Heppenheimer et al. 2020	0.3173	0.039253	1e-05	To infer	F	0	F
7460	Coyote	Kansas		2010	Heppenheimer et al. 2020	0.282	0.031811	1e-05	To infer		0	F
8676	Coyote	Kentucky	Morgan	2017	Heppenheimer et al. 2020	0.01523	0.006121	0.034741	Reference coyote	M
8677	Coyote	Kentucky	Anderson	2017	Heppenheimer et al. 2020	0.0185	0.04132	0.018175	To infer	M	25518	M
8683	Coyote	Kentucky	Franklin	2017	Heppenheimer et al. 2020	0.01379	0.027969	0.032732	To infer	F	461	F
8684	Coyote	Kentucky	Shelby	2017	Heppenheimer et al. 2020	0.0141	0.027228	0.023342	To infer	M	28802	M
8686	Coyote	Kentucky	Henry	2017	Heppenheimer et al. 2020	0.02319	0.01486	0.034989	Reference coyote	M
8691	Coyote	Kentucky	Trigg or Christian	2017	Heppenheimer et al. 2020	0.03076	0.023806	0.029924	To infer		23829	M
8694	Coyote	Kentucky	Carter	2017	Heppenheimer et al. 2020	0.02524	0.015762	0.026436	Reference coyote
8695	Coyote	Kentucky	Rowan	2017	Heppenheimer et al. 2020	0.01475	0.018453	0.02398	Reference coyote	M
8697	Coyote	Kentucky	Martin	2017	Heppenheimer et al. 2020	0.03471	0.02635	0.014458	To infer		0	F
8708	Coyote	Kentucky	Greenup or Carter	2017	Heppenheimer et al. 2020	0.02692	0.014308	0.017536	Reference coyote
6287	Coyote	Louisiana		Prior to 2005	Heppenheimer, Brzeski et al. 2018a	0.05833	0.110516	0.092172	To infer		17815	M
6866	Coyote	Louisiana	Plaquemines	2015	Heppenheimer, Brzeski et al. 2018a	0.1356	0.417564	0.154647	To infer	F	0	F
6867	Coyote	Louisiana	Plaquemines	2015	Heppenheimer, Brzeski et al. 2018a	0.09452	0.412594	0.149672	To infer	M	16030	M
6868	Coyote	Louisiana	East Feliciana	2015	Heppenheimer, Brzeski et al. 2018a	0.07351	0.204378	0.05059	To infer	M	17676	M
10880	Coyote	Louisiana	Cameron Parish	2019		0.8923
12433	Coyote	Louisiana	Cameron Parish	2019		0.9797
12434	Coyote	Louisiana	Cameron Parish	2019		0.333	0.520449	0.290763	To infer		13973	M
12435	Coyote	Louisiana	Vermilion Parish	2019		0.1669	0.531417	0.260527	To infer		529	F
12436	Coyote	Louisiana	Cameron Parish	2019		0.02317	0.589366	0.20666	To infer	F	263	F
12437	Coyote	Louisiana	Livingston Parish	2019		0.03911	0.246884	0.041371	To infer	M	23290	M
12438	Coyote	Louisiana	N Red River Parish	2019		0.1681	0.335986	0.04553	To infer	M	19492	M
12439	Coyote	Louisiana	St. Mary Parish	2019		0.911
12758	Coyote	Louisiana	Ouachita Parish	2020		0.008146	0.314741	0.017071	To infer	M	29920	M
7624	Coyote	Missouri	Greene	1987		0.007329	0.082082	0.000622	To infer	F	1304	F
7943	Coyote	Missouri	St. Louis	2016		0.1087	0.035959	0.028352	To infer	F	290	F
7944	Coyote	Missouri	St. Louis	2016		0.1303	0.028897	0.017228	To infer	M	16585	M
7945	Coyote	Missouri	Callaway	2016	Heppenheimer et al. 2020	0.06879	0.02107	0.013601	To infer	M	19703	M
7946	Coyote	Missouri	St. Joseph	2016		0.4053				M
7949	Coyote	Missouri	Buchannan	2016		0.3552	0.026423	0.012487	To infer	F	0	F
7950	Coyote	Missouri	Johnson	2016	Heppenheimer et al. 2020	0.0709	0.048321	0.007883	To infer	M	20453	M
8512	Coyote	Missouri	Johnson	2016		0.3091	0.027218	0.007285	To infer	F	0	F
8514	Coyote	Missouri	Johnson	2016		0.3877	0.021393	0.011384	To infer	M	16883	M
8515	Coyote	Missouri	Johnson	2016		0.3566	0.019975	1e-05	Reference coyote	M
8519	Coyote	Missouri	Johnson	2017		0.192	0.024975	0.018901	To infer	M	18122	M
8521	Coyote	Missouri	St. Louis	2017		0.1013	0.037604	0.010953	To infer	M	19376	M
8527	Coyote	Missouri	Boone	2017	Heppenheimer et al. 2020	0.08761	0.030056	0.001395	To infer	F	0	F
8528	Coyote	Missouri	Boone	2017		0.08851	0.00614	0.007778	Reference coyote	F
8529	Coyote	Missouri	Boone	2017		0.3944	1e-05	0.002528	Reference coyote	F
6303	Coyote	Nebraska			Heppenheimer et al. 2020	0.01894	1e-05	1e-05	Reference coyote	M
6304	Coyote	Nebraska				0.06593	1e-05	1e-05	Reference coyote	F
6312	Coyote	Nebraska				0.1637	1e-05	1e-05	Reference coyote	M
6313	Coyote	Nebraska			Heppenheimer et al. 2020	0.01562	1e-05	1e-05	Reference coyote	M
6314	Coyote	Nebraska				0.02654	1e-05	1e-05	Reference coyote	M
6320	Coyote	Nebraska				0.3581	1e-05	1e-05	Reference coyote	F
6322	Coyote	Nebraska				0.06077	0.013029	1e-05	Reference coyote	F
6328	Coyote	Nebraska				0.02818	1e-05	1e-05	Reference coyote	F
6329	Coyote	Nebraska				0.095	1e-05	0.001887	Reference coyote	M
6336	Coyote	Nebraska				0.07046	1e-05	1e-05	Reference coyote	M
6345	Coyote	Nebraska				0.03715	0.027886	1e-05	To infer	M	24149	M
6354	Coyote	Nebraska				0.132	0.045436	0.000145	To infer	M	23619	M
6363	Coyote	Nebraska				0.3615	0.048802	0.013656	To infer	M	17735	M
6372	Coyote	Nebraska			Heppenheimer et al. 2020	0.02567	1e-05	1e-05	Reference coyote	M
6373	Coyote	Nebraska				0.05833	1e-05	1e-05	Reference coyote	F
7951	Coyote	Nebraska		2016		0.1925	1e-05	1e-05	Reference coyote	F
7952	Coyote	Nebraska		2016		0.1408	1e-05	1e-05	Reference coyote	M
7953	Coyote	Nebraska		2016		0.07546	1e-05	1e-05	Reference coyote	M
7954	Coyote	Nebraska		2016		0.07316	1e-05	1e-05	Reference coyote	F
7955	Coyote	Nebraska		2016		0.03323	1e-05	1e-05	Reference coyote	M
8263	Coyote	Nebraska		2016		0.04383	1e-05	1e-05	Reference coyote	F
8264	Coyote	Nebraska		2016		0.1977	1e-05	1e-05	Reference coyote	F
8265	Coyote	Nebraska		2016		0.1542	1e-05	1.4e-05	Reference coyote	M
8267	Coyote	Nebraska		2016		0.3339	1e-05	1e-05	Reference coyote	F
8269	Coyote	Nebraska		2016		0.1597	1e-05	1e-05	Reference coyote	F
8270	Coyote	Nebraska		2016		0.3576	1e-05	1e-05	Reference coyote	F
8272	Coyote	Nebraska		2016		0.0774	1e-05	1e-05	Reference coyote	F
8488	Coyote	Nebraska		2016		0.2992	0.013251	0.004153	Reference coyote	F
8489	Coyote	Nebraska		2017		0.1148	1e-05	1e-05	Reference coyote	F
8490	Coyote	Nebraska		2017		0.1014	1e-05	1e-05	Reference coyote	F
8491	Coyote	Nebraska		2017		0.3006	1e-05	0.00303	Reference coyote	M
8492	Coyote	Nebraska		2017		0.271	1e-05	1e-05	Reference coyote	M
8495	Coyote	Nebraska		2016		0.1441	0.020988	1e-05	To infer	M	15667	M
8496	Coyote	Nebraska		2016		0.1631	0.008148	0.002316	Reference coyote	F
8498	Coyote	Nebraska		2017		0.298	0.018369	1e-05	Reference coyote	F
8499	Coyote	Nebraska				0.212	1e-05	1e-05	Reference coyote	F
8501	Coyote	Nebraska				0.1244	0.032165	1e-05	To infer	M	18755	M
8502	Coyote	Nebraska		2016		0.1952	1e-05	1e-05	Reference coyote	F
5832	Coyote	Neveda				0.1462	1e-05	1e-05	Reference coyote	M
5835	Coyote	Neveda				0.2005	1e-05	1.1e-05	Reference coyote	F
5839	Coyote	Neveda				0.179	1e-05	1e-05	Reference coyote
5844	Coyote	Neveda				0.08909	1e-05	1e-05	Reference coyote
5846	Coyote	Neveda				0.1997	1e-05	1e-05	Reference coyote
5849	Coyote	Neveda				0.4592
5852	Coyote	Neveda				0.1734	1e-05	1e-05	Reference coyote
5857	Coyote	Neveda			Heppenheimer et al. 2020	0.02836	1e-05	1e-05	Reference coyote
5860	Coyote	Neveda				0.183	1e-05	1e-05	Reference coyote
5863	Coyote	Neveda				0.2033	1e-05	1e-05	Reference coyote
6308	Coyote	New Mexico				0.03774	1e-05	1e-05	Reference coyote
6317	Coyote	New Mexico				0.03518	1e-05	1e-05	Reference coyote
6325	Coyote	New Mexico				0.02132	1e-05	1e-05	Reference coyote
6333	Coyote	New Mexico				0.03472	0.019433	1e-05	Reference coyote
6344	Coyote	New Mexico				0.03812	1e-05	1e-05	Reference coyote
6349	Coyote	New Mexico				0.071	0.023039	1e-05	To infer		0	F
6350	Coyote	New Mexico			Heppenheimer et al. 2020	0.01719	1e-05	1e-05	Reference coyote
6359	Coyote	New Mexico			Heppenheimer et al. 2020	0.02212	1e-05	1e-05	Reference coyote
6362	Coyote	New Mexico			Heppenheimer et al. 2020	0.02048	0.017996	1e-05	Reference coyote
6368	Coyote	New Mexico				0.04521	1e-05	1e-05	Reference coyote
6376	Coyote	New Mexico				0.02661	1e-05	1e-05	Reference coyote
6377	Coyote	New Mexico				0.05183	1e-05	1e-05	Reference coyote
6252	Coyote	Oklahoma		2005	Heppenheimer, Brzeski et al. 2018a	0.05275	0.155672	0.026901	To infer	M	19035	M
6254	Coyote	Oklahoma		2002	Heppenheimer, Brzeski et al. 2018a	0.0678	0.06234	1e-05	To infer	F	290	F
6255	Coyote	Oklahoma		2010	Heppenheimer, Brzeski et al. 2018a	0.0367	0.050994	0.003039	To infer	F	374	F
6256	Coyote	Oklahoma		2010	Heppenheimer, Brzeski et al. 2018a	0.01166	0.05459	0.00371	To infer	F	326	F
6260	Coyote	Oklahoma		2014	Heppenheimer, Brzeski et al. 2018a	0.01482	0.186139	0.03354	To infer	F	0	F
6253	Coyote	Tennessee		1998	Heppenheimer et al. 2020	0.1167	0.043424	0.036953	To infer	F	0	F
6257	Coyote	Tennessee		2001	Heppenheimer et al. 2020	0.01524	0.139349	0.020384	To infer		29604	M
12440	Coyote	Tennessee				0.1562	0.121756	0.046539	To infer	M	19483	M
5702	Coyote	Texas		Prior to 2000		0.02905	0.096245	1e-05	To infer		23479	M
5709	Coyote	Texas		Prior to 2000	Heppenheimer et al. 2020	0.0537	0.103611	1e-05	To infer		0	F
5732	Coyote	Texas		Prior to 2000	Heppenheimer et al. 2020	0.2052	0.097553	1e-05	To infer		13486	M
5733	Coyote	Texas		Prior to 2000		0.05556	0.118073	1e-05	To infer		207	F
7558	Coyote	Texas	Galveston	2016	Heppenheimer, Brzeski et al. 2018a	0.05359	0.997828	0.430528	To infer	F	21952	M
7560	Coyote	Texas			Heppenheimer, Brzeski et al. 2018a	0.1595	0.093168	1e-05	To infer		290	F
7562	Coyote	Texas			Heppenheimer, Brzeski et al. 2018a	0.3146	0.079903	1e-05	To infer		0	F
7563	Coyote	Texas			Heppenheimer, Brzeski et al. 2018a	0.3205	0.12882	0.015834	To infer		16212	M
7565	Coyote	Texas			Heppenheimer, Brzeski et al. 2018a	0.2207	0.113283	1e-05	To infer		0	F
7566	Coyote	Texas			Heppenheimer, Brzeski et al. 2018a	0.3361	0.102077	1e-05	To infer		14474	M
7572	Coyote	Texas			Heppenheimer, Brzeski et al. 2018a	0.4044
10685	Coyote	Texas	Bell	2019		0.0859	0.453641	0.0097	To infer		3222241	M
10831	Coyote	Texas	Coke	1992		0.02587	0.164372	0.021458	To infer		26518	M
10835	Coyote	Texas	Parker	2001		0.05617	0.449686	0.001884	To infer		23350	M
10838	Coyote	Texas	Irion	1996		0.1087	0.070687	1e-05	To infer		529	F
10839	Coyote	Texas	Gaines	2008		0.015	0.043194	1e-05	To infer		28430	M
10840	Coyote	Texas	Concho	1999		0.383	0.251635	1e-05	To infer		128	F
10881	Coyote	Texas	Brazoria	2019		0.03281	0.705822	0.220151	To infer	M	23549	M
10882	Coyote	Texas	Fort Bend	2019		0.08857	0.578038	0.204917	To infer	F	20519	M
10883	Coyote	Texas	Brazoria	2019		0.02328	0.659648	0.194507	To infer	M	23627	M
11163	Coyote	Texas	Blanco	2019		0.09385	0.306746	0.024539	To infer		0	F
11272	Coyote	Texas	Galveston			0.08282	0.99997	0.536094	To infer	M	0	F
11273	Coyote	Texas	Galveston			0.009101	0.924536	0.326001	To infer	F	619	F
11274	Coyote	Texas	Galveston			0.01285	0.99997	0.398872	To infer	F	256	F
11276	Coyote	Texas	Galveston			0.02152	0.99997	0.44638	To infer	F	777	F
11493	Coyote	Texas	Gonzales	2016		0.005219	0.255475	0.005389	To infer	F	697	F
11495	Coyote	Texas	Lee	2016		0.08974	0.500901	0.025562	To infer		128	F
11497	Coyote	Texas	Gonzales	2016		0.008984	0.258917	0.001235	To infer	M	26340	M
11499	Coyote	Texas	Austin	2016		0.01328	0.529362	0.046339	To infer	F	1049	F
11500	Coyote	Texas	Williamson	2016		0.04379	0.525019	0.059557	To infer	M	23355	M
11501	Coyote	Texas	Coryell	2016		0.01383	0.549696	1e-05	To infer	F	0	F
11505	Coyote	Texas	Lee	2016		0.1385	0.53768	0.046387	To infer	F	0	F
11506	Coyote	Texas	Bastrop	2016		0.01486	0.521852	0.019605	To infer	F	247	F
11510	Coyote	Texas	Comanche	2016		0.02379	0.40248	0.01666	To infer	F	268	F
11511	Coyote	Texas	Lee	2016		0.09035	0.487094	0.056122	To infer	F	135	F
11512	Coyote	Texas	Gonzales	2016		0.005696	0.300911	0.002377	To infer	M	31776	M
11514	Coyote	Texas	Falls	2016		0.007308	0.592436	1e-05	To infer	F	904	F
11516	Coyote	Texas	Robertson	2016		0.008804	0.619744	1e-05	To infer	F	1438	F
11517	Coyote	Texas	Falls	2016		0.1887	0.509572	0.051219	To infer	F	0	F
11521	Coyote	Texas	Coryell	2016		0.4019				M
11522	Coyote	Texas	Gonzales	2016		0.09486	0.330232	0.016516	To infer	F	693	F
11526	Coyote	Texas	Gonzales	2016		0.01036	0.341416	0.045387	To infer	F	749	F
11527	Coyote	Texas	Robertson	2016		0.1253	0.521254	0.033095	To infer		13479	M
11528	Coyote	Texas	Bastrop	2016		0.02236	0.461813	0.035818	To infer	M	25763	M
11530	Coyote	Texas	Gonzales	2016		0.08276	0.387487	0.017407	To infer	F	0	F
11531	Coyote	Texas	Gonzales	2016		0.005664	0.262297	1e-05	To infer	M	32222	M
11535	Coyote	Texas	Gonzales	2016		0.005707	0.248217	1e-05	To infer	F	782	F
11538	Coyote	Texas	Bastrop	2016		0.007011	0.492957	0.029902	To infer	F	1961	F
11542	Coyote	Texas	Brazos	2016		0.1853	0.471827	0.046961	To infer	M	16486	M
11544	Coyote	Texas	Williamson	2016		0.006555	0.553521	1e-05	To infer	M	33177	M
11545	Coyote	Texas	McLennan	2016		0.01144	0.545332	1e-05	To infer	M	31180	M
11547	Coyote	Texas	Coryell	2016		0.147	0.504159	0.026449	To infer	F	120	F
11551	Coyote	Texas	Milam	2016		0.006863	0.600953	1e-05	To infer	F	544	F
11552	Coyote	Texas	Lee	2016		0.07321	0.512758	0.042665	To infer		131	F
11554	Coyote	Texas	Colorado	2016		0.03401	0.396572	0.059299	To infer	M	24268	M
11555	Coyote	Texas	Comanche	2016		0.1512	0.300926	0.005496	To infer	M	18804	M
11556	Coyote	Texas	Coryell	2016		0.05952	0.549374	1e-05	To infer	F	27546	M
11557	Coyote	Texas	Coryell	2016		0.005675	0.554375	1e-05	To infer	F	830	F
11559	Coyote	Texas	Guadalupe	2016		0.005972	0.496516	0.003451	To infer	F	1207	F
11562	Coyote	Texas	Falls	2016		0.04496	0.548827	1e-05	To infer	M	21425	M
11563	Coyote	Texas	Williamson	2016		0.07867	0.526177	1e-05	To infer	M	20331	M
11564	Coyote	Texas	Colorado	2016		0.01065	0.584461	0.143154	To infer	F	693	F
11565	Coyote	Texas	Colorado	2016		0.05636	0.478047	0.128405	To infer	M	22847	M
11566	Coyote	Texas	Lee	2016		0.1781	0.475458	0.018676	To infer	M	22934	M
11568	Coyote	Texas	Lee	2016		0.007096	0.556036	1e-05	To infer	M	30088	M
11570	Coyote	Texas	Bastrop	2016		0.006587	0.588476	1e-05	To infer	M	292	F
11571	Coyote	Texas	Falls	2016		0.007351	0.571525	1e-05	To infer	F	1503	F
11572	Coyote	Texas	Colorado	2016		0.06489	0.529993	0.166479	To infer	M	20929	M
11573	Coyote	Texas	Burleson	2016		0.007287	0.570607	1e-05	To infer	M	34984	M
11574	Coyote	Texas	Washington	2016		0.4463				M
11577	Coyote	Texas	Williamson	2016		0.007404	0.487156	0.011803	To infer	F	1335	F
11578	Coyote	Texas	Lee	2016		0.02163	0.514704	1e-05	To infer	M	24554	M
11581	Coyote	Texas	Limestone	2016		0.08222	0.453678	0.013669	To infer	F	0	F
12757	Coyote	Texas	Collin	2017		0.9757				F
12759	Coyote	Texas	Potter/Randall	2020		0.01167	0.055293	1e-05	To infer		28548	M
12760	Coyote	Texas	Potter/Randall	2020		0.976
12761	Coyote	Texas	Potter/Randall	2020		0.02112	0.034656	1e-05	To infer		26504	M
12762	Coyote	Texas	Potter/Randall	2020		0.1216	0.024201	0.000522	To infer		362	F
12763	Coyote	Texas	Potter/Randall	2020		0.09278	0.092203	0.001032	To infer		21061	M
LaSalle01	Coyote	Texas	La Salle			0.02563	0.11583	1e-05	To infer		252	F
LaSalle02	Coyote	Texas	La Salle			0.2569	0.125081	1e-05	To infer		120	F
LaSalle03	Coyote	Texas	La Salle			0.07432	0.133657	1e-05	To infer		18078	M
LaSalle04	Coyote	Texas	La Salle			0.0507	0.115342	1e-05	To infer		0	F
LaSalle05	Coyote	Texas	La Salle			0.07879	0.126904	1e-05	To infer		18890	M
LaSalle06	Coyote	Texas	La Salle			0.08093	0.102372	1e-05	To infer		17742	M
MTU559	Coyote	Texas	Chambers			0.009281	0.786782	0.304556	To infer		31666	M
MTU560	Coyote	Texas	Chambers			0.008974	0.709791	0.229607	To infer		797	F
MTU561	Coyote	Texas	Chambers			0.008867	0.719695	0.237674	To infer		31957	M
10579	Coyote	Wyoming		2017		0.009101	1e-05	1e-05	Reference coyote	F
10580	Coyote	Wyoming	Carbon	2017		0.005473	1e-05	1e-05	Reference coyote	F
10581	Coyote	Wyoming	Carbon	2017		0.01204	1e-05	1e-05	Reference coyote	F
6054	Dog	Ontario			Heppenheimer, Harrigan et al. 2018b	0.1781	1e-05	Excluded
6056	Dog	Ontario			Heppenheimer, Harrigan et al. 2018b	0.1166	1e-05	Excluded
6058	Dog	Ontario			Heppenheimer, Harrigan et al. 2018b	0.3574	1e-05	Excluded
6075	Dog	Ontario			Heppenheimer, Harrigan et al. 2018b	0.2942	1e-05	Excluded
6076	Dog	Ontario			Heppenheimer, Harrigan et al. 2018b	0.05126	1e-05	Excluded
6077	Dog	Ontario			Heppenheimer, Harrigan et al. 2018b	0.1055	1e-05	Excluded
6101	Dog	Ontario		2010	Heppenheimer, Harrigan et al. 2018b	0.2346	1e-05	Excluded		M
6102	Dog	Ontario		2010	Heppenheimer, Harrigan et al. 2018b	0.1057	1e-05	Excluded		F
6104	Dog	Ontario		2010	Heppenheimer, Harrigan et al. 2018b	0.3714	1e-05	Excluded		F
6106	Dog	Ontario			Heppenheimer, Harrigan et al. 2018b	0.9887
6109	Dog	Ontario		2011	Heppenheimer, Harrigan et al. 2018b	0.1796	1e-05	Excluded		M
6110	Dog	Ontario		2011	Heppenheimer, Harrigan et al. 2018b	0.3666	1e-05	Excluded		F
6111	Dog	Ontario		2011	Heppenheimer, Harrigan et al. 2018b	0.4146				F
2091	Eastern wolf	Ontario		2004	Heppenheimer, Harrigan et al. 2018b	0.09486	0.349188	Excluded		F
2094	Eastern wolf	Ontario		2005	Heppenheimer, Harrigan et al. 2018b	0.07867	0.35848	Excluded
2096	Eastern wolf	Ontario		2002	Heppenheimer, Harrigan et al. 2018b	0.06818	0.312221	Excluded		F
2101	Eastern wolf	Ontario		2005	Heppenheimer, Harrigan et al. 2018b	0.05031	0.361411	Excluded		M
7274	Eastern wolf	Ontario			Heppenheimer, Harrigan et al. 2018b	0.03077	0.358169	Excluded		M
7275	Eastern wolf	Ontario		2004	Heppenheimer, Harrigan et al. 2018b	0.03915	0.318474	Excluded		F
7278	Eastern wolf	Ontario		2006	Heppenheimer, Harrigan et al. 2018b	0.03621	0.324365	Excluded		M
7280	Eastern wolf	Ontario		2003	Heppenheimer, Harrigan et al. 2018b	0.03417	0.340789	Excluded		M
7284	Eastern wolf	Ontario		2003	Heppenheimer, Harrigan et al. 2018b	0.03865	0.358931	Excluded		F
7286	Eastern wolf	Ontario		2004	Heppenheimer, Harrigan et al. 2018b	0.0354	0.363648	Excluded		F
4778	Gray wolf	Wyoming		2012	Heppenheimer, Brzeski et al. 2018a	0.07029	1e-05	Excluded	Reference gray wolf	F
5372	Gray wolf	Wyoming		2010	Heppenheimer, Brzeski et al. 2018a	0.1911	1e-05	Excluded	Reference gray wolf
5373	Gray wolf	Wyoming		2010	Heppenheimer, Brzeski et al. 2018a	0.2019	1e-05	Excluded	Reference gray wolf
5374	Gray wolf	Wyoming		2010	Heppenheimer, Brzeski et al. 2018a	0.1217	1e-05	Excluded	Reference gray wolf
5375	Gray wolf	Wyoming		2010	Heppenheimer, Brzeski et al. 2018a	0.14	1e-05	Excluded	Reference gray wolf
5376	Gray wolf	Wyoming		2012	Heppenheimer, Brzeski et al. 2018a	0.1893	1e-05	Excluded	Reference gray wolf	F
5377	Gray wolf	Wyoming		2012	Heppenheimer, Brzeski et al. 2018a	0.01573	1e-05	Excluded	Reference gray wolf	F
5378	Gray wolf	Wyoming		2012	Heppenheimer, Brzeski et al. 2018a	0.01736	1e-05	Excluded	Reference gray wolf	F
5380	Gray wolf	Wyoming		2012	Heppenheimer, Brzeski et al. 2018a	0.06127	1e-05	Excluded	Reference gray wolf	F
5381	Gray wolf	Wyoming		2012	Heppenheimer, Brzeski et al. 2018a	0.01844	1.9e-05	Excluded	Reference gray wolf	F
6300	Mexican wolf	Arizona				0.03447	1e-05	Excluded	Reference gray wolf
6302	Mexican wolf	Arizona				0.03811	1e-05	Excluded	Reference gray wolf
6311	Mexican wolf	Arizona				0.998
6318	Mexican wolf	Arizona				0.04117	1e-05	Excluded	Reference gray wolf
6319	Mexican wolf	Arizona				0.07943	1e-05	Excluded	Reference gray wolf
6326	Mexican wolf	Arizona				0.9839
6335	Mexican wolf	Arizona				0.3514	1e-05	Excluded	Reference gray wolf
6351	Mexican wolf	Arizona				0.3948	1e-05	Excluded	Reference gray wolf
6352	Mexican wolf	Arizona				0.03134	1e-05	Excluded	Reference gray wolf
6369	Mexican wolf	Arizona				0.1008	1e-05	Excluded	Reference gray wolf
4799	Red wolf	Captive			Heppenheimer, Brzeski et al. 2018a	0.5638
4800	Red wolf	Captive			Heppenheimer, Brzeski et al. 2018a	0.2268	0.99997	0.99997	Reference red wolf
4801	Red wolf	Captive			Heppenheimer, Brzeski et al. 2018a	0.3068	0.99997	0.99997	Reference red wolf
4817	Red wolf	Captive			Heppenheimer, Brzeski et al. 2018a	0.06092	0.99997	0.999968	Reference red wolf
4819	Red wolf	Captive			Heppenheimer, Brzeski et al. 2018a	0.1218	0.99997	0.999967	Reference red wolf
4824	Red wolf	Captive			Heppenheimer, Brzeski et al. 2018a	0.09838	0.99997	0.99997	Reference red wolf
4825	Red wolf	Captive			Heppenheimer, Brzeski et al. 2018a	0.06622	0.99997	0.99997	Reference red wolf
5516	Red wolf	Captive			Heppenheimer, Brzeski et al. 2018a	0.2909	0.96998	0.999962	Reference red wolf
5522	Red wolf	Captive			Heppenheimer, Brzeski et al. 2018a	0.1485	0.94726	0.99997	Reference red wolf
5532	Red wolf	Captive			Heppenheimer, Brzeski et al. 2018a	0.1289	0.99997	0.99997	Reference red wolf
5538	Red wolf	Captive			Heppenheimer, Brzeski et al. 2018a	0.02898	0.99997	0.99997	Reference red wolf
