## Supplemental Table S3 for "Persistence and expansion of cryptic endangered red wolf genomic ancestry along the American Gulf coast"

### Sheet: Table S3
					Number of ancestry switches					Average autosomal block size (Kb) for ancestry states of:						Average X chr block size (Kb) for ancestry states of:
Sample_ID	Species	Location	County	Collection_Year	Auto	X chr	Prop. coyote (Auto, X)	Prop. red wolf (Auto, X)	Prop. gray wolf (Auto, X)	Heterozygous coyote	Homozygous coyote	Heterozygous red wolf	Homozygous red wolf	Heterozygous gray wolf	Homozygous gray wolf	Heterozygous coyote	Homozygous coyote	Heterozygous red wolf	Homozygous red wolf	Heterozygous gray wolf	Homozygous gray wolf
2831	Coyote	Alabama		2015	270	14	0.45, 0.689	0.443, 0.214	0.107, 0.098	5945.46	10339.3	5848.26	7995.88	3554.78	5053.87	2910.5	18965.7	2956.2	15632.1	1727.6	6559.8
2835	Coyote	Alabama		2015	247	9	0.49, 0.755	0.414, 0.245	0.096, 0	2856.6	5746.15	2728.39	4476.92	1949.93	1157.72	1957.2	12127.6	2120.3	262.1	0	0
2844	Coyote	Alabama		2015	246	9	0.432, 0.703	0.437, 0.297	0.131, 0	2154.25	3048.23	2082.78	2836.47	1790.97	1656.17	3200.3	5349.6	3388.5	519.6	0	0
2847	Coyote	Alabama		2015	247	1	0.457, 0.9	0.413, 0.093	0.13, 0.007	1580.5	2320.05	1508.01	2533.28	1163.53	1292.86	0	8701.4	0	245.3	0	0
2848	Coyote	Alabama		2015	237	8	0.521, 0.65	0.363, 0.347	0.116, 0.003	1290.24	2262.01	1315.61	1406.93	827.27	1236.12	0	5429.9	0	2870.5	0	0
5564	Coyote	Georgia	Di_Lane	2015	235	0	0.516, 0.941	0.393, 0.059	0.091, 0	531.338	805.898	534.287	775.73	319.426	325.378	0	3093.7	0	0	0	0
5553	Coyote	Georgia	Thomas	2015	226	6	0.557, 0.904	0.376, 0.096	0.067, 0	455.788	1173.24	473.53	811.472	203.274	403.407	1087	2199.8	1155	0	0	0
2856	Coyote	Georgia		2015	233	7	0.48, 0.857	0.431, 0.139	0.088, 0.005	1015.44	1739.64	1064.26	1786.62	652.658	432.679	787.6	4793.4	794.4	0	359.9	0
2857	Coyote	Georgia		2015	227	5	0.45, 0.854	0.456, 0.136	0.094, 0.01	885.564	1377.38	969.907	1551.62	497.909	629.021	0	4778.8	0	221.6	0	719.8
2865	Coyote	Georgia		2015	194	2	0.551, 0.951	0.37, 0.047	0.079, 0.002	734.875	1768.84	628.19	971.933	541.735	387.145	202	4410.7	221.2	0	0	0
2882	Coyote	Georgia		2015	241	5	0.54, 0.875	0.377, 0.126	0.083, 0	663.31	1426.92	711.967	880.424	415.344	318.575	601.3	3596.4	651.4	0	0	0
2887	Coyote	Georgia		2015	223	5	0.534, 0.779	0.314, 0.193	0.152, 0.028	683.926	1224.23	721.856	444.814	512.74	578.571	539.1	3269.4	579	0	0	0
2889	Coyote	Georgia		2015	216	3	0.545, 0.878	0.366, 0.122	0.089, 0	539.269	1222.29	582.966	666.549	370.355	337.189	1032	2614.4	1103.2	0	0	0
7444	Coyote	Kansas		2010	27	0	0.93, 1	0.068, 0	0.002, 0	58.9948	978.51	61.2775	0	6.2833	0	0	1607.1	0	0	0	0
7460	Coyote	Kansas		2010	42	0	0.914, 1	0.086, 0	0, 0	71.4357	927.434	78.4401	15.2533	0	0	0	1586.5	0	0	0	0
8677	Coyote	Kentucky	Anderson	2017	183	2	0.674, 0.913	0.219, 0.087	0.106, 0	183.432	348.519	144.299	94.8893	183.172	175.449	0	1171.7	0	20	0	0
8683	Coyote	Kentucky	Franklin	2017	205	0	0.596, 0.984	0.261, 0.016	0.144, 0.001	158.968	301.48	125.772	198.408	217.238	226.94	0	1167.4	0	0	0	0
8697	Coyote	Kentucky	Martin	2017	188	2	0.69, 0.978	0.206, 0.021	0.104, 0.001	155.758	333.94	108.947	102.762	168.081	106.46	146.5	1014.9	143.8	0	0	0
8684	Coyote	Kentucky	Shelby	2017	207	2	0.678, 0.926	0.213, 0.06	0.11, 0.014	164.255	341.514	141.311	82.2753	167.78	151.325	0	1050.8	0	228.9	0	0
8691	Coyote	Kentucky	Trigg or Christian	2017	217	5	0.609, 0.848	0.242, 0.005	0.149, 0.147	150.175	310.083	118.888	132.548	203.884	198.172	0	58.1	0	0	0	899.9
12434	Coyote	Louisiana	Cameron Parish	2019	132	1	0.111, 0.696	0.807, 0.304	0.082, 0	47.6173	7.8954	61.1871	253.322	49.5785	12.3365	0	342.4	0	55.9	0	0
12436	Coyote	Louisiana	Cameron Parish	2019	187	13	0.111, 0.526	0.794, 0.454	0.095, 0.02	38.8268	22.5106	56.8102	234.856	57.9154	56.2957	244.9	104.8	236.2	177.9	103.2	0
6868	Coyote	Louisiana	East Feliciana	2015	214	4	0.436, 0.743	0.466, 0.257	0.097, 0	248.727	305.78	272.972	547.445	232.176	194.186	0	1472.4	0	379	0	0
12437	Coyote	Louisiana	Livingston Parish	2019	254	8	0.343, 0.603	0.541, 0.392	0.116, 0.005	86.5048	88.9443	87.3778	105.291	62.5128	94.3422	0	279.2	0	168.6	0	0
12438	Coyote	Louisiana	N Red River Parish	2019	195	5	0.278, 0.652	0.66, 0.348	0.062, 0	99.6353	44.3018	92.2558	142.075	34.388	32.8716	0	255.8	0	210.9	0	0
12758	Coyote	Louisiana	Ouachita Parish	2020	224	7	0.294, 0.58	0.627, 0.42	0.079, 0	75.2413	74.6292	75.7325	141.397	45.4742	34.549	0	227.6	0	255	0	0
6866	Coyote	Louisiana	Plaquemines	2015	237	14	0.241, 0.312	0.67, 0.668	0.089, 0.02	218.653	102.452	297.574	1281.48	207.673	220.254	862.3	414.1	898.2	1998.2	303.1	0
6867	Coyote	Louisiana	Plaquemines	2015	259	7	0.255, 0.406	0.654, 0.588	0.091, 0.006	227.196	135.104	323.964	1000.18	197.96	107.471	0	883.4	0	2099.7	0	0
12435	Coyote	Louisiana	Vermilion Parish	2019	163	11	0.106, 0.457	0.784, 0.522	0.11, 0.021	36.7854	12.9064	56.3203	240.283	75.056	58.4393	164.4	98.5	175.2	191.2	117.1	0
6287	Coyote	Louisiana		Prior to 2005	212	7	0.645, 0.855	0.141, 0.124	0.214, 0.021	292.19	605.273	163.923	90.3935	461.793	758.048	0	1467.7	0	1284.3	0	1259.1
8527	Coyote	Missouri	Boone	2017	84	0	0.862, 0.983	0.121, 0.017	0.017, 0	87.3945	548.258	79.1336	39.6498	35.6157	0	0	1201.5	0	0	0	0
7949	Coyote	Missouri	Buchannan	2016	42	0	0.909, 1	0.086, 0	0.004, 0	64.3198	702.522	63.9474	20.5843	11.8204	0	0	1345.1	0	0	0	0
7945	Coyote	Missouri	Callaway	2016	94	0	0.803, 0.953	0.17, 0.043	0.027, 0.005	93.7149	632.284	78.7777	95.3195	61.0488	1.9452	0	1359.9	0	0	0	0
7624	Coyote	Missouri	Greene	1987	149	2	0.73, 0.925	0.25, 0.076	0.02, 0	172.914	558.982	180.535	141.132	30.7703	0	119.7	1350.7	117.5	0	0	0
7950	Coyote	Missouri	Johnson	2016	104	0	0.833, 0.997	0.131, 0	0.037, 0.003	103.531	602.496	93.9137	40.4454	54.9744	110.891	0	1330.6	0	0	0	0
8512	Coyote	Missouri	Johnson	2016	69	1	0.86, 0.906	0.129, 0.094	0.012, 0	98.6413	590.845	91.9129	43.2807	31.2654	0	61.9	1229.3	60.7	0	0	0
8514	Coyote	Missouri	Johnson	2016	65	0	0.868, 0.899	0.122, 0.101	0.01, 0	86.3466	602.407	80.7244	20.5515	28.3706	0	0	1250	0	0	0	0
8519	Coyote	Missouri	Johnson	2017	92	0	0.851, 1	0.12, 0	0.029, 0	100.852	561.451	84.1528	19.283	57.4167	7.9	0	1237.5	0	0	0	0
7943	Coyote	Missouri	St. Louis	2016	121	0	0.806, 0.991	0.139, 0.004	0.054, 0.004	120.324	643.734	79.8775	67.144	115.665	14.7883	0	1406.2	0	0	0	0
7944	Coyote	Missouri	St. Louis	2016	139	2	0.76, 0.989	0.176, 0	0.064, 0.011	149.048	569.038	98.2178	88.9218	125.772	98.6596	0	1356.4	0	0	0	321.5
8521	Coyote	Missouri	St. Louis	2017	115	2	0.776, 0.947	0.172, 0.053	0.052, 0	150.51	456.12	122.509	57.3875	114.812	2.2257	0	1127.1	0	227	0	0
6345	Coyote	Nebraska			34	0	0.882, 1	0.116, 0	0.003, 0	97.9169	1082.28	104.113	47.5594	15.1832	0	0	1933.6	0	0	0	0
6354	Coyote	Nebraska			56	0	0.88, 1	0.113, 0	0.006, 0	90.6731	1028.26	96.0246	48.6319	14.843	0	0	1875	0	0	0	0
6363	Coyote	Nebraska			41	0	0.906, 1	0.089, 0	0.005, 0	89.6065	1007.01	96.5172	30.4047	16.7989	0	0	1847	0	0	0	0
8495	Coyote	Nebraska		2016	40	0	0.923, 1	0.073, 0	0.005, 0	39.1648	693.033	38.7403	38.0529	9.715	0	0	1316.5	0	0	0	0
8501	Coyote	Nebraska			24	4	0.942, 0.913	0.054, 0.087	0.004, 0	36.6584	700.197	36.6398	9.8293	6.7112	0	0	1251.1	0	66.1	0	0
6349	Coyote	New Mexico			21	0	0.948, 0.997	0.052, 0.003	0, 0	35.786	1164.29	41.2186	14.6686	0	0	0	1903.8	0	0	0	0
6252	Coyote	Oklahoma		2005	165	2	0.685, 0.947	0.285, 0.053	0.03, 0	481.108	869.924	500.548	167.619	117.599	42.471	0	2564.2	0	53	0	0
6254	Coyote	Oklahoma		2002	82	0	0.828, 1	0.16, 0	0.012, 0	206.954	1239.17	215.928	93.0512	36.1071	0	0	2379.8	0	0	0	0
6255	Coyote	Oklahoma		2010	119	0	0.794, 1	0.174, 0	0.032, 0	181.458	1146.63	175.764	156.966	91.9846	116.49	0	2334.9	0	0	0	0
6256	Coyote	Oklahoma		2010	107	1	0.804, 0.891	0.164, 0	0.032, 0.109	163.016	1124.06	158.608	148.602	79.9613	72.0985	108.3	2207	0	0	910.1	0
6260	Coyote	Oklahoma		2014	175	8	0.586, 0.786	0.386, 0.214	0.027, 0	304.552	610.656	341.562	489.914	65.5692	20.6921	433.1	1692.3	463.3	113.3	0	0
6253	Coyote	Tennessee		1998	193	9	0.563, 0.508	0.289, 0.491	0.147, 0.002	371.257	661.065	318.47	332.199	497.586	558.66	1245.4	767.5	1309.2	2358.4	0	0
6257	Coyote	Tennessee		2001	235	3	0.517, 0.804	0.372, 0.196	0.111, 0	297.127	545.494	320.051	482.163	278.38	362.793	0	1768.3	0	1531.6	0	0
12440	Coyote	Tennessee			208	5	0.508, 0.766	0.369, 0.156	0.123, 0.079	114.037	125.196	77.1375	49.7028	81.9319	66.9476	0	320.6	0	3.5	0	359.5
11499	Coyote	Texas	Austin	2016	147	13	0.148, 0.406	0.798, 0.574	0.055, 0.02	63.0511	35.0648	76.686	608.886	55.2228	41.777	703.8	142.6	659.8	321.6	484.9	0
11506	Coyote	Texas	Bastrop	2016	160	11	0.186, 0.565	0.758, 0.427	0.056, 0.008	57.4956	54.4096	87.0469	497.865	62.0804	17.3873	673	194.4	679.9	15	90.5	0
11528	Coyote	Texas	Bastrop	2016	142	7	0.215, 0.532	0.727, 0.461	0.058, 0.007	58.3372	76.8108	67.7636	368.386	34.5059	60.4161	0	407.1	0	332.2	0	0
11538	Coyote	Texas	Bastrop	2016	160	0	0.191, 0.687	0.759, 0.308	0.05, 0.005	65.6399	46.1252	73.8545	361.828	43.1353	6.5392	198.5	310.6	200.8	65.5	0	0
11570	Coyote	Texas	Bastrop	2016	158	9	0.083, 0.803	0.837, 0.185	0.08, 0.012	28.4132	10.4145	54.1165	308.101	55.6838	50.3098	143.6	294.9	145.6	0	0	56.2
10685	Coyote	Texas	Bell	2019	165	1	0.189, 0.787	0.754, 0.213	0.057, 0	112.422	35.6007	151.811	980.644	84.2794	96.4605	0	1059.3	0	50.6	0	0
11163	Coyote	Texas	Blanco	2019	200	6	0.407, 0.87	0.577, 0.13	0.016, 0	171.285	103.636	187.28	440.399	16.7741	0	192.7	798.2	189.6	0	0	0
10881	Coyote	Texas	Brazoria	2019	184	8	0.067, 0.536	0.829, 0.447	0.104, 0.017	23.1422	16.3801	84.3831	1020.52	122.468	108.725	0	711.6	0	676	0	0
10883	Coyote	Texas	Brazoria	2019	179	0	0.093, 0.539	0.823, 0.461	0.084, 0	34.9507	21.5423	80.4869	901.398	96.5995	117.809	0	592.6	0	877.3	0	0
11542	Coyote	Texas	Brazos	2016	149	7	0.195, 0.719	0.739, 0.272	0.066, 0.009	85.1495	28.9978	96.1859	318.305	56.4539	23.75	0	479.8	0	52.2	0	0
11573	Coyote	Texas	Burleson	2016	152	0	0.103, 0.509	0.827, 0.491	0.07, 0	29.0102	20.6155	39.045	302.06	39.408	25.581	0	271.8	0	259.8	0	0
MTU559	Coyote	Texas	Chambers		178	8	0.057, 0.321	0.849, 0.659	0.094, 0.02	21.4849	6.5839	35.9412	252.759	42.5768	77.1864	0	118.5	0	452.2	0	92
MTU560	Coyote	Texas	Chambers		158	20	0.067, 0.493	0.833, 0.478	0.1, 0.029	22.4552	8.353	42.6696	241.939	50.9397	42.8344	216.4	126.3	249.7	53.2	355	0
MTU561	Coyote	Texas	Chambers		155	9	0.068, 0.364	0.831, 0.619	0.1, 0.018	19.131	8.679	36.3597	244.491	54.5838	44.1599	0	113.8	0	428.9	0	80.8
10831	Coyote	Texas	Coke	1992	198	0	0.614, 1	0.369, 0	0.017, 0	191.836	263.464	216.513	165.35	21.8983	0	0	1066.8	0	0	0	0
11554	Coyote	Texas	Colorado	2016	134	7	0.254, 0.595	0.713, 0.406	0.032, 0	75.7752	53.8387	78.7405	294.14	21.776	13.7744	0	338.6	0	294.9	0	0
11564	Coyote	Texas	Colorado	2016	143	16	0.117, 0.497	0.829, 0.472	0.054, 0.03	39.6792	24.1088	46.3274	333.586	31.2221	2.2148	330.5	103.4	367.1	124.5	344.5	0
11565	Coyote	Texas	Colorado	2016	136	1	0.16, 0.699	0.805, 0.301	0.035, 0	46.7665	32.7268	52.2927	309.723	24.2209	22.7167	0	391.4	0	54.2	0	0
11572	Coyote	Texas	Colorado	2016	174	9	0.164, 0.853	0.768, 0.147	0.068, 0	52.0155	28.9186	59.8048	261.646	39.0453	29.1825	0	384.4	0	9.4	0	0
11510	Coyote	Texas	Comanche	2016	209	8	0.25, 0.825	0.701, 0.168	0.049, 0.007	110.935	55.1042	127.325	377.852	54.4011	19.402	296.7	358.6	303.7	114	0	0
11555	Coyote	Texas	Comanche	2016	201	0	0.395, 0.961	0.551, 0.039	0.054, 0	124.889	98.7073	114.654	145.927	48.4046	16.3172	0	460	0	0	0	0
10840	Coyote	Texas	Concho	1999	116	8	0.486, 0.89	0.486, 0.11	0.028, 0	173.841	160.863	200.062	382.324	37.3126	0	345.1	823.5	339.2	0	0	0
11501	Coyote	Texas	Coryell	2016	200	10	0.101, 0.438	0.714, 0.562	0.185, 0	35.923	23.8338	95.9458	496.612	138.279	273.889	552.6	225.9	557.6	301.6	0	0
11547	Coyote	Texas	Coryell	2016	148	0	0.142, 0.94	0.8, 0.061	0.059, 0	42.5501	34.4742	55.7387	370.841	48.5341	9.9001	0	485.3	0	0	0	0
11556	Coyote	Texas	Coryell	2016	196	10	0.129, 0.616	0.774, 0.368	0.097, 0.017	44.2584	22.1965	58.7775	324.418	57.542	110.166	0	294.7	0	355.2	0	92.4
11557	Coyote	Texas	Coryell	2016	149	12	0.114, 0.746	0.813, 0.242	0.073, 0.013	55.0738	20.6788	61.1077	322.282	52.8938	25.0147	289.5	235.5	284.7	0	115.7	0
11514	Coyote	Texas	Falls	2016	163	9	0.124, 0.697	0.799, 0.289	0.077, 0.015	47.3161	30.8226	73.5867	487.829	61.6678	64.5169	321.4	353.6	332.1	0	124.5	0
11517	Coyote	Texas	Falls	2016	170	6	0.134, 0.688	0.802, 0.312	0.064, 0	68.825	21.6304	82.6696	442.919	46.7278	46.1875	129	441.5	130.7	144.8	0	0
11562	Coyote	Texas	Falls	2016	176	4	0.136, 0.759	0.784, 0.241	0.08, 0	42.5039	35.8017	66.5888	290.684	64.407	45.7093	0	424	0	13.4	0	0
11571	Coyote	Texas	Falls	2016	192	14	0.114, 0.574	0.817, 0.413	0.069, 0.013	40.3955	21.345	49.91	288.052	42.021	46.3155	285.5	140.2	296.8	75	105.2	0
10882	Coyote	Texas	Fort Bend	2019	124	9	0.132, 0.667	0.816, 0.319	0.052, 0.013	76.1074	17.1772	91.8156	913.794	52.6236	18.8219	0	800.9	0	359.6	0	0
10839	Coyote	Texas	Gaines	2008	79	0	0.838, 1	0.158, 0	0.003, 0	85.9664	435.111	92.5354	56.7222	6.5006	0	0	1031.2	0	0	0	0
7558	Coyote	Texas	Galveston	2016	178	3	0.102, 0.477	0.781, 0.512	0.117, 0.011	94.7579	35.2761	187.459	1381.99	186.963	266.772	0	962.2	0	1455.2	0	0
11272	Coyote	Texas	Galveston		146	8	0.061, 0.453	0.841, 0.547	0.098, 0	30.7152	11.1028	84.7886	834.801	112.033	182.17	668.9	445.9	658.7	311.9	0	0
11273	Coyote	Texas	Galveston		198	12	0.065, 0.376	0.828, 0.624	0.107, 0	37.6756	17.9377	91.2553	758.945	120.852	131.671	406.3	297	400.7	925.3	0	0
11274	Coyote	Texas	Galveston		179	14	0.059, 0.566	0.824, 0.434	0.117, 0	24.6974	11.1773	88.0978	750.295	129.067	135.808	489.7	464.8	483.5	250.4	0	0
11276	Coyote	Texas	Galveston		187	12	0.065, 0.377	0.806, 0.623	0.13, 0	30.5891	15.7363	98.0967	681.486	131.015	126.339	635.2	267.3	627.7	461.5	0	0
11493	Coyote	Texas	Gonzales	2016	138	8	0.38, 0.831	0.618, 0.169	0.003, 0	111.311	143.154	114.683	432.075	4.4273	0	275.2	615.1	272.2	0	0	0
11497	Coyote	Texas	Gonzales	2016	170	2	0.395, 0.787	0.591, 0.213	0.015, 0	122.09	122.718	129.04	382.898	23.0456	0	0	599.6	0	335.7	0	0
11512	Coyote	Texas	Gonzales	2016	147	1	0.324, 0.801	0.648, 0.199	0.029, 0	83.8035	115.649	89.69	366.395	19.3717	3.5135	0	625.1	0	7.8	0	0
11522	Coyote	Texas	Gonzales	2016	195	11	0.376, 0.667	0.595, 0.333	0.029, 0	132.904	98.5559	127.573	245.742	24.2735	19.8643	439.5	237.6	445.2	31.9	0	0
11526	Coyote	Texas	Gonzales	2016	165	10	0.295, 0.821	0.677, 0.179	0.028, 0	97.4445	70.6334	98.8686	339.057	24.2684	0.2347	150.5	450.3	152.4	4.6	0	0
11530	Coyote	Texas	Gonzales	2016	154	7	0.235, 0.821	0.736, 0.179	0.029, 0	88.3926	51.2331	93.9451	347.269	24.9875	17.8639	128.2	419.8	129.8	52.7	0	0
11531	Coyote	Texas	Gonzales	2016	121	7	0.352, 0.71	0.643, 0.29	0.005, 0	89.811	118.32	84.9122	283.063	2.9844	0	0	444.7	0	194.9	0	0
11535	Coyote	Texas	Gonzales	2016	136	8	0.379, 0.833	0.616, 0.167	0.006, 0.001	112.158	111.803	103.817	242.507	5.0378	0	229.2	351.7	231.9	0	0	0
11559	Coyote	Texas	Guadalupe	2016	168	14	0.189, 0.571	0.757, 0.429	0.054, 0	50.7249	47.5865	60.463	301.652	39.2688	17.3988	256.5	137.7	261.7	273.3	0	0
10838	Coyote	Texas	Irion	1996	71	0	0.873, 0.973	0.122, 0.027	0.005, 0	73.3209	464.514	79.1902	36.0731	13.5056	0	0	1039.9	0	0	0	0
LaSalle01	Coyote	Texas	La Salle		120	4	0.551, 0.905	0.448, 0.095	0.001, 0	60.9099	180.984	51.7157	101.759	0.092	0	112.9	260.4	112.9	0	0	0
LaSalle02	Coyote	Texas	La Salle		94	0	0.691, 1	0.309, 0	0, 0	84.988	218.71	72.1638	31.2699	0	0	0	337.2	0	0	0	0
LaSalle03	Coyote	Texas	La Salle		131	0	0.647, 0.997	0.351, 0.003	0.002, 0	85.6993	194.339	73.2857	47.9579	0.8305	0	0	336.3	0	0	0	0
LaSalle04	Coyote	Texas	La Salle		130	6	0.57, 0.906	0.428, 0.094	0.002, 0	60.8204	177.066	51.8172	95.9933	0.1457	11.9958	108.5	258.9	108.5	0	0	0
LaSalle05	Coyote	Texas	La Salle		127	0	0.588, 0.983	0.409, 0.015	0.003, 0.001	72.4768	173.436	63.0093	78.3051	2.5087	0	0	331.8	0	0	0	0
LaSalle06	Coyote	Texas	La Salle		120	0	0.58, 1	0.417, 0	0.002, 0	60.6896	179.252	51.6709	90.1373	1.3298	0	0	330.9	0	0	0	0
11495	Coyote	Texas	Lee	2016	177	18	0.18, 0.549	0.764, 0.451	0.056, 0	78.8535	33.2513	108.648	592.223	62.6773	9.9588	617	279.6	610.7	255.9	0	0
11505	Coyote	Texas	Lee	2016	169	14	0.131, 0.638	0.812, 0.357	0.057, 0.005	39.3896	29.2093	64.4658	592.468	65.6378	6.6925	494.6	295.3	494.4	135.6	84.3	0
11511	Coyote	Texas	Lee	2016	133	8	0.191, 0.682	0.769, 0.309	0.04, 0.009	90.7947	28.0017	94.1427	470.522	45.2167	12.1703	185.2	477.7	203.3	38.2	144.3	0
11552	Coyote	Texas	Lee	2016	178	11	0.2, 0.645	0.75, 0.355	0.05, 0	81.5784	36.8591	87.0763	294.192	38.6478	23.9822	338.9	226	342.6	0.9	0	0
11566	Coyote	Texas	Lee	2016	164	6	0.194, 0.719	0.743, 0.281	0.063, 0	63.9545	28.8688	67.3626	271.74	42.6902	10.7657	0	329.9	0	187.2	0	0
11568	Coyote	Texas	Lee	2016	185	8	0.147, 0.503	0.779, 0.485	0.075, 0.012	34.2635	31.737	48.1961	296.973	52.3095	34.8959	0	227.4	0	403.1	0	59.5
11578	Coyote	Texas	Lee	2016	182	9	0.144, 0.453	0.791, 0.502	0.065, 0.046	43.6812	28.8994	54.2326	256.85	38.5292	62.5237	0	202.6	0	366.3	0	110.4
11581	Coyote	Texas	Limestone	2016	179	10	0.16, 0.68	0.728, 0.32	0.112, 0	51.3476	26.9035	67.81	219.328	66.9723	79.2662	106.9	280	107.4	29.3	0	0
11545	Coyote	Texas	McLennan	2016	187	6	0.138, 0.643	0.791, 0.35	0.072, 0.007	57.3183	29.9672	66.1431	353.151	59.6636	40.0762	0	317.4	0	398	0	55.5
11551	Coyote	Texas	Milam	2016	187	7	0.096, 0.737	0.817, 0.263	0.087, 0	40.2612	23.008	56.5034	365.373	57.5598	68.0354	166.5	360.5	168.3	0	0	0
10835	Coyote	Texas	Parker	2001	202	2	0.19, 0.814	0.745, 0.186	0.065, 0	102.123	66.9652	149.623	816.545	81.7944	67.6757	0	1011	0	114.3	0	0
12759	Coyote	Texas	Potter/Randall	2020	104	0	0.816, 0.973	0.182, 0.027	0.002, 0	47.6309	308.612	39.6869	21.1706	2.187	0	0	343.7	0	0	0	0
12761	Coyote	Texas	Potter/Randall	2020	80	0	0.859, 0.981	0.14, 0.019	0.001, 0	51.9037	314.069	43.8804	8.1049	0	0	0	342.8	0	0	0	0
12762	Coyote	Texas	Potter/Randall	2020	48	0	0.924, 0.994	0.075, 0.006	0, 0	24.2255	364.995	20.3361	1.6872	0.2941	0	0	341.8	0	0	0	0
12763	Coyote	Texas	Potter/Randall	2020	101	0	0.77, 0.996	0.22, 0.004	0.01, 0	65.4088	267.681	54.6014	18.3607	7.6716	0	0	340.9	0	0	0	0
11516	Coyote	Texas	Robertson	2016	170	14	0.089, 0.599	0.815, 0.396	0.095, 0.004	35.5898	10.7816	80.5584	487.451	95.3005	51.3683	456.2	207.9	462.4	145.1	0	0
11527	Coyote	Texas	Robertson	2016	171	10	0.12, 0.74	0.786, 0.255	0.094, 0.006	58.2762	21.8012	91.3293	392.899	75.3381	95.8026	0	471.8	0	192.8	0	39.2
11500	Coyote	Texas	Williamson	2016	174	3	0.16, 0.611	0.776, 0.388	0.064, 0.001	54.8162	38.1012	82.1957	580.186	64.6153	25.0705	0	540.3	0	422.6	0	0
11544	Coyote	Texas	Williamson	2016	164	0	0.093, 0.663	0.828, 0.337	0.079, 0	37.4399	22.1177	56.9513	399.183	57.7651	62.1463	0	358	0	328.5	0	0
11563	Coyote	Texas	Williamson	2016	162	4	0.135, 0.939	0.778, 0.025	0.087, 0.036	46.4485	25.8515	56.7898	300.681	53.8859	63.6818	0	410.9	0	0	0	163.5
11577	Coyote	Texas	Williamson	2016	163	12	0.143, 0.603	0.808, 0.397	0.049, 0	50.3819	28.8079	57.492	263.267	32.5586	29.644	350.4	125.7	351.9	14.9	0	0
5702	Coyote	Texas		Prior to 2000	128	0	0.728, 1	0.269, 0	0.003, 0	366.077	1396.41	403.72	388.707	20.7143	0	0	3018.3	0	0	0	0
5709	Coyote	Texas		Prior to 2000	121	4	0.733, 0.946	0.263, 0.054	0.004, 0	370.927	1328.53	417.022	252.076	19.5001	0	335	2533.9	354.7	0	0	0
5732	Coyote	Texas		Prior to 2000	89	0	0.784, 0.995	0.214, 0.005	0.002, 0	274.005	1414	313.418	236.244	8.6385	0	0	2750	0	0	0	0
5733	Coyote	Texas		Prior to 2000	100	0	0.702, 0.995	0.296, 0.005	0.001, 0	221.912	1206.33	251.148	635.975	4.8088	0	0	2690.2	0	0	0	0
7560	Coyote	Texas			113	0	0.798, 0.976	0.201, 0.024	0.001, 0	205.055	679.403	220.677	30.4024	2.2942	0	0	1527.8	0	0	0	0
7562	Coyote	Texas			43	0	0.869, 1	0.131, 0	0, 0	112.79	802.023	120.812	25.069	0	0	0	1509.1	0	0	0	0
7563	Coyote	Texas			73	0	0.796, 1	0.203, 0	0.001, 0	203.707	637.437	215.08	44.7115	5.4823	0	0	1491	0	0	0	0
7565	Coyote	Texas			99	0	0.734, 1	0.266, 0	0.001, 0	155.898	597.673	167.136	233.121	0.97	0	0	1473.2	0	0	0	0
7566	Coyote	Texas			59	0	0.832, 1	0.165, 0	0.003, 0	158.261	671.758	164.935	29.076	11.0406	0	0	1455.9	0	0	0	0
