## Supplemental Table S4 for "Persistence and expansion of cryptic endangered red wolf genomic ancestry along the American Gulf coast"

### Sheet: Table S4A
					Number of years (2yr, 4yr generation time) since admixture with:
Sample_ID	Species	Location	County	Collection_Year	Red wolf (Auto)	Gray wolf (Auto)	Red wolf (X chr)	Gray wolf (X chr)
2831	Coyote	Alabama		2015	27, 54	70, 140	37.8, 75.6	91.3, 182.7
2835	Coyote	Alabama		2015	25.6, 51.2	74.7, 149.5	42.2, 84.4	ND, ND
2844	Coyote	Alabama		2015	25.2, 50.5	51.5, 103	21.9, 43.7	ND, ND
2847	Coyote	Alabama		2015	25.1, 50.2	54.8, 109.5	29.7, 59.4	ND, ND
2848	Coyote	Alabama		2015	25.9, 51.8	54.4, 108.9	19.6, 39.3	ND, ND
5564	Coyote	Georgia	Di_Lane	2015	23.7, 47.4	69.5, 139	ND, ND	ND, ND
5553	Coyote	Georgia	Thomas	2015	22.4, 44.8	66.2, 132.3	154.6, 309.2	233.7, 467.5
2856	Coyote	Georgia		2015	27.5, 55.1	65.4, 130.7	170.9, 341.9	ND, ND
2857	Coyote	Georgia		2015	24.8, 49.7	72.4, 144.8	38, 76	ND, ND
2865	Coyote	Georgia		2015	23.3, 46.6	43.3, 86.7	15.2, 30.4	ND, ND
2882	Coyote	Georgia		2015	27.4, 54.7	70.5, 141	20, 40	ND, ND
2887	Coyote	Georgia		2015	24.4, 48.8	86.8, 173.5	17.6, 35.2	ND, ND
2889	Coyote	Georgia		2015	22.3, 44.5	61.8, 123.5	25.7, 51.4	ND, ND
7444	Coyote	Kansas		2010	3.6, 7.2	141.4, 282.8	ND, ND	ND, ND
7460	Coyote	Kansas		2010	5.9, 11.8	235.2, 470.5	ND, ND	ND, ND
8677	Coyote	Kentucky	Anderson	2017	29.7, 59.4	2314.1, 4628.3	ND, ND	ND, ND
8683	Coyote	Kentucky	Franklin	2017	24.9, 49.8	4474.1, 8948.1	ND, ND	ND, ND
8697	Coyote	Kentucky	Martin	2017	23.7, 47.3	155.9, 311.9	101, 202	ND, ND
8684	Coyote	Kentucky	Shelby	2017	27.2, 54.4	35.3, 70.6	3.6, 7.2	ND, ND
8691	Coyote	Kentucky	Trigg or Christian	2017	48.3, 96.6	583.5, 1166.9	ND, ND	ND, ND
12434	Coyote	Louisiana	Cameron Parish	2019	28.6, 57.1	101.6, 203.2	ND, ND	ND, ND
12436	Coyote	Louisiana	Cameron Parish	2019	42.7, 85.3	174.5, 348.9	ND, ND	324.2, 648.4
6868	Coyote	Louisiana	East Feliciana	2015	23.6, 47.2	52.7, 105.3	13.6, 27.3	ND, ND
12437	Coyote	Louisiana	Livingston Parish	2019	27.1, 54.1	303.3, 606.7	41.4, 82.8	ND, ND
12438	Coyote	Louisiana	N Red River Parish	2019	44.3, 88.7	27.5, 55	15.3, 30.7	62.2, 124.5
12758	Coyote	Louisiana	Ouachita Parish	2020	80.6, 161.2	1148.3, 2296.6	ND, ND	ND, ND
6866	Coyote	Louisiana	Plaquemines	2015	214.8, 429.6	ND, ND	ND, ND	ND, ND
6867	Coyote	Louisiana	Plaquemines	2015	96.6, 193.1	1356.5, 2712.9	ND, ND	ND, ND
12435	Coyote	Louisiana	Vermilion Parish	2019	65.5, 131.1	741.5, 1482.9	ND, ND	ND, ND
6287	Coyote	Louisiana		Prior to 2005	22.9, 45.9	60.8, 121.6	12.9, 25.9	287.3, 574.5
8527	Coyote	Missouri	Boone	2017	8.7, 17.4	26.7, 53.3	ND, ND	ND, ND
7949	Coyote	Missouri	Buchannan	2016	4.1, 8.2	10.5, 20.9	ND, ND	ND, ND
7945	Coyote	Missouri	Callaway	2016	59.1, 118.3	982.3, 1964.7	ND, ND	ND, ND
7624	Coyote	Missouri	Greene	1987	65.4, 130.8	ND, ND	ND, ND	ND, ND
7950	Coyote	Missouri	Johnson	2016	15.2, 30.3	27, 53.9	ND, ND	ND, ND
8512	Coyote	Missouri	Johnson	2016	11.8, 23.7	1840.2, 3680.4	ND, ND	ND, ND
8514	Coyote	Missouri	Johnson	2016	17.9, 35.7	ND, ND	ND, ND	ND, ND
8519	Coyote	Missouri	Johnson	2017	15.3, 30.6	1052.8, 2105.6	ND, ND	ND, ND
7943	Coyote	Missouri	St. Louis	2016	16.1, 32.2	7257.1, 14514.2	ND, ND	ND, ND
7944	Coyote	Missouri	St. Louis	2016	28.5, 57	778.5, 1557.1	ND, ND	ND, ND
8521	Coyote	Missouri	St. Louis	2017	16.7, 33.3	230.7, 461.4	36.7, 73.3	ND, ND
6345	Coyote	Nebraska			9.4, 18.8	17.7, 35.5	ND, ND	ND, ND
6354	Coyote	Nebraska			12.5, 25	22.6, 45.2	ND, ND	ND, ND
6363	Coyote	Nebraska			9.9, 19.8	39.3, 78.5	ND, ND	ND, ND
8495	Coyote	Nebraska		2016	16.7, 33.5	196.7, 393.5	ND, ND	ND, ND
8501	Coyote	Nebraska			6.6, 13.2	16.4, 32.8	ND, ND	385.2, 770.3
6349	Coyote	New Mexico			10.4, 20.8	123.3, 246.7	ND, ND	ND, ND
6252	Coyote	Oklahoma		2005	118.5, 236.9	1417.1, 2834.2	36.8, 73.6	ND, ND
6254	Coyote	Oklahoma		2002	22.4, 44.7	149.8, 299.7	ND, ND	ND, ND
6255	Coyote	Oklahoma		2010	40.2, 80.3	238.7, 477.5	ND, ND	ND, ND
6256	Coyote	Oklahoma		2010	34.7, 69.4	101.3, 202.6	6.8, 13.6	ND, ND
6260	Coyote	Oklahoma		2014	35.9, 71.8	85.4, 170.9	ND, ND	ND, ND
6253	Coyote	Tennessee		1998	57.4, 114.7	295.8, 591.6	ND, ND	ND, ND
6257	Coyote	Tennessee		2001	38.5, 77	58.6, 117.3	75.6, 151.3	ND, ND
12440	Coyote	Tennessee			28.6, 57.2	42.3, 84.6	ND, ND	ND, ND
11499	Coyote	Texas	Austin	2016	24.3, 48.7	37.4, 74.7	95.3, 190.5	1400.1, 2800.3
11506	Coyote	Texas	Bastrop	2016	25, 50.1	32.4, 64.9	ND, ND	76.4, 152.8
11528	Coyote	Texas	Bastrop	2016	24.9, 49.7	35.6, 71.2	101.8, 203.6	ND, ND
11538	Coyote	Texas	Bastrop	2016	20.8, 41.6	67.1, 134.2	74, 148.1	ND, ND
11570	Coyote	Texas	Bastrop	2016	17.4, 34.7	317, 633.9	ND, ND	ND, ND
10685	Coyote	Texas	Bell	2019	19.2, 38.4	73.5, 147	13, 26	ND, ND
11163	Coyote	Texas	Blanco	2019	50.9, 101.8	635.9, 1271.8	ND, ND	ND, ND
10881	Coyote	Texas	Brazoria	2019	38, 76	1197, 2394	ND, ND	ND, ND
10883	Coyote	Texas	Brazoria	2019	17.2, 34.4	205, 409.9	30.1, 60.2	ND, ND
11542	Coyote	Texas	Brazos	2016	28.6, 57.1	43.7, 87.3	2.1, 4.2	102.8, 205.7
11573	Coyote	Texas	Burleson	2016	27.1, 54.2	106.7, 213.5	19.6, 39.1	3863.7, 7727.4
MTU559	Coyote	Texas	Chambers		31.7, 63.4	58.5, 116.9	17, 34.1	ND, ND
MTU560	Coyote	Texas	Chambers		15.7, 31.3	368.2, 736.3	198.7, 397.4	ND, ND
MTU561	Coyote	Texas	Chambers		27.6, 55.3	40.5, 81	19.1, 38.2	ND, ND
10831	Coyote	Texas	Coke	1992	31.8, 63.7	51.4, 102.9	0, 0	ND, ND
11554	Coyote	Texas	Colorado	2016	23.6, 47.1	32.3, 64.7	16, 31.9	ND, ND
11564	Coyote	Texas	Colorado	2016	23, 45.9	33.6, 67.1	29.2, 58.4	ND, ND
11565	Coyote	Texas	Colorado	2016	13.5, 27	1055.3, 2110.7	5.1, 10.2	ND, ND
11572	Coyote	Texas	Colorado	2016	25, 50	93.5, 187.1	5.8, 11.5	ND, ND
11510	Coyote	Texas	Comanche	2016	20.8, 41.5	310.7, 621.4	22.3, 44.7	ND, ND
11555	Coyote	Texas	Comanche	2016	30.3, 60.6	105.3, 210.5	0, 0	0, 0
10840	Coyote	Texas	Concho	1999	17.5, 34.9	55.7, 111.4	20.4, 40.7	ND, ND
11501	Coyote	Texas	Coryell	2016	25.1, 50.2	35.2, 70.4	18.5, 36.9	ND, ND
11547	Coyote	Texas	Coryell	2016	26.1, 52.2	71.7, 143.5	0, 0	0, 0
11556	Coyote	Texas	Coryell	2016	26.1, 52.2	95, 190	19.8, 39.6	943, 1885.9
11557	Coyote	Texas	Coryell	2016	16.7, 33.4	79, 158	29.7, 59.4	ND, ND
11514	Coyote	Texas	Falls	2016	22.7, 45.3	104.6, 209.1	35.3, 70.6	498.5, 997
11517	Coyote	Texas	Falls	2016	17.6, 35.3	254.3, 508.5	27.7, 55.4	ND, ND
11562	Coyote	Texas	Falls	2016	27, 54	69.6, 139.3	11.4, 22.9	213.8, 427.6
11571	Coyote	Texas	Falls	2016	33.6, 67.2	55.6, 111.2	27, 54	ND, ND
10882	Coyote	Texas	Fort Bend	2019	18.8, 37.6	61.7, 123.3	12.5, 25.1	ND, ND
10839	Coyote	Texas	Gaines	2008	7.8, 15.5	76.8, 153.6	0, 0	ND, ND
7558	Coyote	Texas	Galveston	2016	19.9, 39.8	207.6, 415.3	14.7, 29.4	ND, ND
11272	Coyote	Texas	Galveston		20.3, 40.6	43.4, 86.8	23.1, 46.1	1570.4, 3140.8
11273	Coyote	Texas	Galveston		23.1, 46.2	111.2, 222.4	23.4, 46.9	2084.4, 4168.8
11274	Coyote	Texas	Galveston		21.9, 43.9	166.4, 332.8	57.2, 114.4	ND, ND
11276	Coyote	Texas	Galveston		19, 37.9	1729.3, 3458.5	36.4, 72.8	ND, ND
11493	Coyote	Texas	Gonzales	2016	13.7, 27.3	738.7, 1477.5	27.1, 54.2	ND, ND
11497	Coyote	Texas	Gonzales	2016	22.3, 44.6	104.9, 209.8	5.5, 11.1	ND, ND
11512	Coyote	Texas	Gonzales	2016	18.4, 36.9	64.6, 129.3	5.7, 11.4	ND, ND
11522	Coyote	Texas	Gonzales	2016	32.3, 64.6	73, 146	25.7, 51.3	ND, ND
11526	Coyote	Texas	Gonzales	2016	22.8, 45.6	63.9, 127.8	22.9, 45.8	1557.8, 3115.6
11530	Coyote	Texas	Gonzales	2016	23.7, 47.4	79.3, 158.5	ND, ND	ND, ND
11531	Coyote	Texas	Gonzales	2016	18.9, 37.9	42.7, 85.3	29.3, 58.7	ND, ND
11535	Coyote	Texas	Gonzales	2016	17, 34	77.4, 154.7	18.8, 37.6	ND, ND
11559	Coyote	Texas	Guadalupe	2016	20.6, 41.1	165.9, 331.9	30.3, 60.5	ND, ND
10838	Coyote	Texas	Irion	1996	6.8, 13.6	34, 68	0, 0	ND, ND
LaSalle01	Coyote	Texas	La Salle		17.1, 34.3	35.8, 71.6	8.6, 17.1	143.7, 287.4
LaSalle02	Coyote	Texas	La Salle		14, 27.9	39.2, 78.3	0, 0	0, 0
LaSalle03	Coyote	Texas	La Salle		17.3, 34.6	72.5, 145	0, 0	ND, ND
LaSalle04	Coyote	Texas	La Salle		17.4, 34.7	42.1, 84.2	26.5, 53	ND, ND
LaSalle05	Coyote	Texas	La Salle		18, 35.9	43.5, 86.9	ND, ND	0, 0
LaSalle06	Coyote	Texas	La Salle		21.6, 43.2	87.1, 174.2	0, 0	0, 0
11495	Coyote	Texas	Lee	2016	27.7, 55.4	134.6, 269.2	81, 161.9	ND, ND
11505	Coyote	Texas	Lee	2016	22.8, 45.7	85.6, 171.3	34.4, 68.8	ND, ND
11511	Coyote	Texas	Lee	2016	19.8, 39.7	50.5, 100.9	14.9, 29.8	443.1, 886.2
11552	Coyote	Texas	Lee	2016	33.1, 66.3	60.3, 120.6	45.7, 91.4	609.3, 1218.5
11566	Coyote	Texas	Lee	2016	26, 52	67.6, 135.3	11.8, 23.6	296.5, 593
11568	Coyote	Texas	Lee	2016	26.1, 52.1	86.8, 173.7	73.4, 146.7	ND, ND
11578	Coyote	Texas	Lee	2016	33.3, 66.7	86, 172.1	16.7, 33.3	ND, ND
11581	Coyote	Texas	Limestone	2016	26.2, 52.4	96, 192.1	20.1, 40.1	ND, ND
11545	Coyote	Texas	McLennan	2016	26.7, 53.3	73.9, 147.8	10.9, 21.9	140, 279.9
11551	Coyote	Texas	Milam	2016	22.9, 45.8	47.3, 94.6	27, 53.9	ND, ND
10835	Coyote	Texas	Parker	2001	33.4, 66.7	79.7, 159.4	10.2, 20.4	ND, ND
12759	Coyote	Texas	Potter/Randall	2020	14.8, 29.6	25, 50.1	0, 0	0, 0
12761	Coyote	Texas	Potter/Randall	2020	11.2, 22.4	23.1, 46.3	0, 0	0, 0
12762	Coyote	Texas	Potter/Randall	2020	4.6, 9.2	11.6, 23.2	0, 0	ND, ND
12763	Coyote	Texas	Potter/Randall	2020	10.4, 20.8	45.7, 91.3	0, 0	ND, ND
11516	Coyote	Texas	Robertson	2016	18.4, 36.8	35.9, 71.7	84.2, 168.5	99, 197.9
11527	Coyote	Texas	Robertson	2016	17, 34	61.5, 123.1	21.2, 42.4	ND, ND
11500	Coyote	Texas	Williamson	2016	31.7, 63.4	1494.4, 2988.8	ND, ND	ND, ND
11544	Coyote	Texas	Williamson	2016	34.9, 69.7	ND, ND	631.2, 1262.5	ND, ND
11563	Coyote	Texas	Williamson	2016	75.7, 151.3	9716.1, 19432.2	ND, ND	ND, ND
11577	Coyote	Texas	Williamson	2016	25.7, 51.5	394.8, 789.7	ND, ND	ND, ND
5702	Coyote	Texas		Prior to 2000	12.6, 25.2	30698.5, 61397	0, 0	ND, ND
5709	Coyote	Texas		Prior to 2000	14.8, 29.5	ND, ND	ND, ND	ND, ND
5732	Coyote	Texas		Prior to 2000	9.8, 19.6	1942.4, 3884.8	ND, ND	ND, ND
5733	Coyote	Texas		Prior to 2000	9.9, 19.8	573.4, 1146.8	0, 0	ND, ND
7560	Coyote	Texas			11.4, 22.8	823.9, 1647.8	ND, ND	ND, ND
7562	Coyote	Texas			4.3, 8.6	607.6, 1215.2	ND, ND	ND, ND
7563	Coyote	Texas			13.9, 27.8	23, 46	0, 0	0, 0
7565	Coyote	Texas			18.2, 36.3	31.1, 62.2	0, 0	0, 0
7566	Coyote	Texas			10.8, 21.6	17.3, 34.7	0, 0	0, 0

### Sheet: Table S4B
					Number of years (2yr, 4yr generation time) since admixture across low recombination blocks:
Sample_ID	Species	Location	County	Collection_Year	Red wolf (Auto)	Gray wolf (Auto)	Red wolf (X chr)	Gray wolf (X chr)
2831	Coyote	Alabama		2015	45.6, 91.1	90.5, 180.9	1016.1, 2032.3	1280.6, 2561.2
2835	Coyote	Alabama		2015	44.3, 88.6	107, 214	443.8, 887.7	ND, ND
2844	Coyote	Alabama		2015	41, 81.9	82.6, 165.1	152.5, 305	ND, ND
2847	Coyote	Alabama		2015	37.5, 75.1	73.4, 146.9	338.8, 677.6	ND, ND
2848	Coyote	Alabama		2015	42.6, 85.1	69.4, 138.9	223.4, 446.9	ND, ND
5564	Coyote	Georgia	Di_Lane	2015	34.5, 69.1	104.6, 209.2	ND, ND	ND, ND
5553	Coyote	Georgia	Thomas	2015	33.7, 67.4	90.4, 180.7	677.6, 1355.3	ND, ND
2856	Coyote	Georgia		2015	45.1, 90.3	91.8, 183.6	ND, ND	ND, ND
2857	Coyote	Georgia		2015	42.5, 85	111.8, 223.7	338.8, 677.6	ND, ND
2865	Coyote	Georgia		2015	34.2, 68.4	68.5, 137	ND, ND	ND, ND
2882	Coyote	Georgia		2015	47.4, 94.9	93.2, 186.3	136.8, 273.5	ND, ND
2887	Coyote	Georgia		2015	32.9, 65.8	130.1, 260.2	309.1, 618.1	ND, ND
2889	Coyote	Georgia		2015	35.9, 71.7	104.2, 208.3	ND, ND	ND, ND
7444	Coyote	Kansas		2010	5.2, 10.4	171.6, 343.2	ND, ND	ND, ND
7460	Coyote	Kansas		2010	9.6, 19.2	425, 849.9	ND, ND	ND, ND
8677	Coyote	Kentucky	Anderson	2017	44.8, 89.5	2351.3, 4702.7	ND, ND	ND, ND
8683	Coyote	Kentucky	Franklin	2017	35.5, 71	7080.3, 14160.5	ND, ND	ND, ND
8697	Coyote	Kentucky	Martin	2017	39.3, 78.7	198.3, 396.6	3217.7, 6435.4	ND, ND
8684	Coyote	Kentucky	Shelby	2017	42.1, 84.2	47.2, 94.5	57.1, 114.3	ND, ND
8691	Coyote	Kentucky	Trigg or Christian	2017	83.3, 166.7	956.9, 1913.9	ND, ND	ND, ND
12434	Coyote	Louisiana	Cameron Parish	2019	65, 130	139.4, 278.8	ND, ND	ND, ND
12436	Coyote	Louisiana	Cameron Parish	2019	75.3, 150.5	328, 656	ND, ND	1016.4, 2032.9
6868	Coyote	Louisiana	East Feliciana	2015	38.6, 77.2	81.3, 162.6	225.5, 451	ND, ND
12437	Coyote	Louisiana	Livingston Parish	2019	44.9, 89.8	415.7, 831.5	210.3, 420.6	ND, ND
12438	Coyote	Louisiana	N Red River Parish	2019	75.5, 150.9	42, 83.9	218.3, 436.7	370.4, 740.7
12758	Coyote	Louisiana	Ouachita Parish	2020	170.4, 340.8	1055.8, 2111.5	ND, ND	ND, ND
6866	Coyote	Louisiana	Plaquemines	2015	524.9, 1049.7	ND, ND	ND, ND	ND, ND
6867	Coyote	Louisiana	Plaquemines	2015	206.9, 413.9	1649.6, 3299.2	ND, ND	ND, ND
12435	Coyote	Louisiana	Vermilion Parish	2019	117.9, 235.8	605, 1210	ND, ND	ND, ND
6287	Coyote	Louisiana		Prior to 2005	29.1, 58.1	70.1, 140.2	54.5, 109.1	ND, ND
8527	Coyote	Missouri	Boone	2017	11.5, 23	36.7, 73.4	ND, ND	ND, ND
7949	Coyote	Missouri	Buchannan	2016	6.8, 13.5	16, 32	ND, ND	ND, ND
7945	Coyote	Missouri	Callaway	2016	132.9, 265.7	765.3, 1530.5	ND, ND	ND, ND
7624	Coyote	Missouri	Greene	1987	107.7, 215.4	ND, ND	ND, ND	ND, ND
7950	Coyote	Missouri	Johnson	2016	20.9, 41.8	39.6, 79.1	ND, ND	ND, ND
8512	Coyote	Missouri	Johnson	2016	17.4, 34.8	1323.5, 2647	ND, ND	ND, ND
8514	Coyote	Missouri	Johnson	2016	32.2, 64.5	ND, ND	ND, ND	ND, ND
8519	Coyote	Missouri	Johnson	2017	25.8, 51.6	1201.1, 2402.2	ND, ND	ND, ND
7943	Coyote	Missouri	St. Louis	2016	21.8, 43.6	39638.1, 79276.2	ND, ND	ND, ND
7944	Coyote	Missouri	St. Louis	2016	47.4, 94.7	647.1, 1294.3	ND, ND	ND, ND
8521	Coyote	Missouri	St. Louis	2017	26, 52.1	466.6, 933.2	143.3, 286.6	ND, ND
6345	Coyote	Nebraska			20.8, 41.5	37.1, 74.1	ND, ND	ND, ND
6354	Coyote	Nebraska			18.6, 37.2	26.1, 52.2	ND, ND	ND, ND
6363	Coyote	Nebraska			22.3, 44.5	60, 119.9	ND, ND	ND, ND
8495	Coyote	Nebraska		2016	25.3, 50.5	247.4, 494.8	ND, ND	ND, ND
8501	Coyote	Nebraska			12, 23.9	25.2, 50.4	ND, ND	1072, 2143.9
6349	Coyote	New Mexico			20.7, 41.4	388.9, 777.8	ND, ND	ND, ND
6252	Coyote	Oklahoma		2005	194.9, 389.8	2087.6, 4175.3	ND, ND	ND, ND
6254	Coyote	Oklahoma		2002	37.6, 75.3	177.3, 354.6	ND, ND	ND, ND
6255	Coyote	Oklahoma		2010	59.4, 118.7	208.1, 416.1	ND, ND	ND, ND
6256	Coyote	Oklahoma		2010	59.3, 118.7	135.4, 270.7	ND, ND	ND, ND
6260	Coyote	Oklahoma		2014	70.2, 140.4	109.9, 219.8	ND, ND	ND, ND
6253	Coyote	Tennessee		1998	93.5, 187	356.3, 712.5	ND, ND	ND, ND
6257	Coyote	Tennessee		2001	66.2, 132.5	75.7, 151.5	ND, ND	ND, ND
12440	Coyote	Tennessee			48.6, 97.3	66.9, 133.8	ND, ND	ND, ND
11499	Coyote	Texas	Austin	2016	41.7, 83.4	54, 107.9	802.2, 1604.5	ND, ND
11506	Coyote	Texas	Bastrop	2016	39.1, 78.2	53, 106	ND, ND	637.4, 1274.8
11528	Coyote	Texas	Bastrop	2016	43.6, 87.1	47.2, 94.5	381, 762.1	ND, ND
11538	Coyote	Texas	Bastrop	2016	31.3, 62.6	91.8, 183.6	1074.8, 2149.6	ND, ND
11570	Coyote	Texas	Bastrop	2016	32.7, 65.3	392.3, 784.6	ND, ND	ND, ND
10685	Coyote	Texas	Bell	2019	28, 55.9	119.3, 238.6	274.6, 549.3	ND, ND
11163	Coyote	Texas	Blanco	2019	69.2, 138.3	536.3, 1072.6	ND, ND	ND, ND
10881	Coyote	Texas	Brazoria	2019	61.9, 123.8	1372.7, 2745.4	ND, ND	ND, ND
10883	Coyote	Texas	Brazoria	2019	26.6, 53.3	242, 483.9	293.9, 587.7	ND, ND
11542	Coyote	Texas	Brazos	2016	41, 82.1	69.9, 139.8	27.7, 55.5	ND, ND
11573	Coyote	Texas	Burleson	2016	35.5, 70.9	116.3, 232.6	177.8, 355.7	15650, 31300.1
MTU559	Coyote	Texas	Chambers		44.2, 88.4	83.6, 167.3	67.9, 135.8	ND, ND
MTU560	Coyote	Texas	Chambers		22.1, 44.2	465.4, 930.8	374.5, 748.9	ND, ND
MTU561	Coyote	Texas	Chambers		34.1, 68.3	52.6, 105.2	165.4, 330.8	ND, ND
10831	Coyote	Texas	Coke	1992	41.2, 82.4	69.5, 139	ND, ND	ND, ND
11554	Coyote	Texas	Colorado	2016	33.5, 67	49.7, 99.3	223.1, 446.2	ND, ND
11564	Coyote	Texas	Colorado	2016	34, 68	56.2, 112.4	226.1, 452.1	ND, ND
11565	Coyote	Texas	Colorado	2016	20, 40	1209.6, 2419.2	55.8, 111.6	ND, ND
11572	Coyote	Texas	Colorado	2016	35.5, 71.1	127.8, 255.6	30.9, 61.8	ND, ND
11510	Coyote	Texas	Comanche	2016	33.4, 66.8	406.9, 813.8	135.3, 270.6	ND, ND
11555	Coyote	Texas	Comanche	2016	43, 86	164, 328	ND, ND	ND, ND
10840	Coyote	Texas	Concho	1999	29, 58.1	108.4, 216.9	136.8, 273.6	ND, ND
11501	Coyote	Texas	Coryell	2016	34.5, 69	51.1, 102.1	115.1, 230.1	ND, ND
11547	Coyote	Texas	Coryell	2016	35.1, 70.2	98.7, 197.4	ND, ND	ND, ND
11556	Coyote	Texas	Coryell	2016	37.2, 74.4	140.8, 281.7	138.7, 277.3	ND, ND
11557	Coyote	Texas	Coryell	2016	29.2, 58.4	124.8, 249.6	329.2, 658.4	ND, ND
11514	Coyote	Texas	Falls	2016	35.1, 70.1	135.6, 271.1	177.4, 354.9	6969.5, 13939.1
11517	Coyote	Texas	Falls	2016	31.2, 62.4	355.6, 711.1	171.9, 343.8	ND, ND
11562	Coyote	Texas	Falls	2016	37.1, 74.2	111.5, 223	94.9, 189.8	ND, ND
11571	Coyote	Texas	Falls	2016	45.6, 91.2	77.9, 155.7	211.2, 422.5	ND, ND
10882	Coyote	Texas	Fort Bend	2019	30.9, 61.9	101.9, 203.9	240.5, 481	ND, ND
10839	Coyote	Texas	Gaines	2008	10.4, 20.7	64.8, 129.7	ND, ND	ND, ND
7558	Coyote	Texas	Galveston	2016	30.2, 60.3	217.8, 435.7	52.2, 104.4	ND, ND
11272	Coyote	Texas	Galveston		28.2, 56.4	68.7, 137.3	88.2, 176.4	ND, ND
11273	Coyote	Texas	Galveston		32.1, 64.3	258.1, 516.2	116.4, 232.7	ND, ND
11274	Coyote	Texas	Galveston		30.3, 60.7	258.1, 516.2	98, 196	ND, ND
11276	Coyote	Texas	Galveston		23.8, 47.7	3664.4, 7328.8	201.2, 402.4	ND, ND
11493	Coyote	Texas	Gonzales	2016	20.7, 41.5	873.3, 1746.6	181.5, 362.9	ND, ND
11497	Coyote	Texas	Gonzales	2016	32.6, 65.1	176.5, 353	95.2, 190.5	ND, ND
11512	Coyote	Texas	Gonzales	2016	27.6, 55.2	96.1, 192.3	57.2, 114.4	ND, ND
11522	Coyote	Texas	Gonzales	2016	49.3, 98.6	121.9, 243.9	84.6, 169.3	ND, ND
11526	Coyote	Texas	Gonzales	2016	33.4, 66.8	92.8, 185.5	262.2, 524.5	19774.4, 39548.8
11530	Coyote	Texas	Gonzales	2016	34.7, 69.5	124.8, 249.7	ND, ND	ND, ND
11531	Coyote	Texas	Gonzales	2016	26.4, 52.8	71.6, 143.1	295.5, 591	ND, ND
11535	Coyote	Texas	Gonzales	2016	24.1, 48.2	101.2, 202.5	253.2, 506.4	ND, ND
11559	Coyote	Texas	Guadalupe	2016	28.4, 56.7	201.6, 403.2	175.1, 350.1	ND, ND
10838	Coyote	Texas	Irion	1996	11, 22	44.6, 89.1	ND, ND	ND, ND
LaSalle01	Coyote	Texas	La Salle		21.5, 42.9	51.5, 103	120.2, 240.4	ND, ND
LaSalle02	Coyote	Texas	La Salle		17.1, 34.3	54.6, 109.3	ND, ND	ND, ND
LaSalle03	Coyote	Texas	La Salle		21.8, 43.5	90, 179.9	ND, ND	ND, ND
LaSalle04	Coyote	Texas	La Salle		20.3, 40.6	54.6, 109.2	190.9, 381.8	ND, ND
LaSalle05	Coyote	Texas	La Salle		20.9, 41.7	55.8, 111.5	ND, ND	ND, ND
LaSalle06	Coyote	Texas	La Salle		27.1, 54.3	209.6, 419.2	ND, ND	ND, ND
11495	Coyote	Texas	Lee	2016	35.3, 70.6	139.1, 278.3	413.7, 827.5	ND, ND
11505	Coyote	Texas	Lee	2016	34.2, 68.5	128.6, 257.2	316.2, 632.3	ND, ND
11511	Coyote	Texas	Lee	2016	32.9, 65.8	86.5, 173.1	143.7, 287.4	ND, ND
11552	Coyote	Texas	Lee	2016	46, 92	90.9, 181.8	188.1, 376.2	ND, ND
11566	Coyote	Texas	Lee	2016	36, 72	93, 186.1	87.8, 175.6	ND, ND
11568	Coyote	Texas	Lee	2016	41.4, 82.8	154.4, 308.7	283.9, 567.8	ND, ND
11578	Coyote	Texas	Lee	2016	46.8, 93.6	124.7, 249.5	94.5, 189.1	ND, ND
11581	Coyote	Texas	Limestone	2016	36.6, 73.1	130.3, 260.6	129.8, 259.6	ND, ND
11545	Coyote	Texas	McLennan	2016	38.1, 76.1	96.3, 192.6	91, 182	ND, ND
11551	Coyote	Texas	Milam	2016	30.9, 61.9	65.9, 131.8	142.6, 285.1	ND, ND
10835	Coyote	Texas	Parker	2001	49, 97.9	116.6, 233.1	110.7, 221.3	ND, ND
12759	Coyote	Texas	Potter/Randall	2020	18.5, 37.1	34, 67.9	ND, ND	ND, ND
12761	Coyote	Texas	Potter/Randall	2020	15.6, 31.3	34.8, 69.6	ND, ND	ND, ND
12762	Coyote	Texas	Potter/Randall	2020	7.9, 15.7	19.4, 38.7	ND, ND	ND, ND
12763	Coyote	Texas	Potter/Randall	2020	14.7, 29.4	53.5, 107	ND, ND	ND, ND
11516	Coyote	Texas	Robertson	2016	29.1, 58.3	53.7, 107.3	893.3, 1786.6	802.3, 1604.6
11527	Coyote	Texas	Robertson	2016	27.9, 55.9	97.3, 194.7	114.4, 228.8	ND, ND
11500	Coyote	Texas	Williamson	2016	48.2, 96.4	2674.1, 5348.2	ND, ND	ND, ND
11544	Coyote	Texas	Williamson	2016	49.1, 98.1	ND, ND	ND, ND	ND, ND
11563	Coyote	Texas	Williamson	2016	108.5, 216.9	30493.9, 60987.8	ND, ND	ND, ND
11577	Coyote	Texas	Williamson	2016	47.8, 95.6	478.4, 956.8	ND, ND	ND, ND
5702	Coyote	Texas		Prior to 2000	18.9, 37.7	ND, ND	ND, ND	ND, ND
5709	Coyote	Texas		Prior to 2000	23.2, 46.3	ND, ND	ND, ND	ND, ND
5732	Coyote	Texas		Prior to 2000	14.9, 29.7	1381.8, 2763.5	ND, ND	ND, ND
5733	Coyote	Texas		Prior to 2000	15.3, 30.6	657, 1314	ND, ND	ND, ND
7560	Coyote	Texas			16.8, 33.7	970.7, 1941.3	ND, ND	ND, ND
7562	Coyote	Texas			6.7, 13.3	442, 883.9	ND, ND	ND, ND
7563	Coyote	Texas			18.4, 36.8	32.4, 64.8	ND, ND	ND, ND
7565	Coyote	Texas			21.4, 42.8	42.5, 85	ND, ND	ND, ND
7566	Coyote	Texas			12.8, 25.6	23.1, 46.3	ND, ND	ND, ND

### Sheet: Table S4C
					Number of years (2yr, 4yr generation time) since admixture across high recombination blocks:
Sample_ID	Species	Location	County	Collection_Year	Red wolf (Auto)	Gray wolf (Auto)	Red wolf (X chr)	Gray wolf (X chr)
2831	Coyote	Alabama		2015	16.4, 32.7	65.4, 131.6	ND, ND	12.7, 25.3
2835	Coyote	Alabama		2015	7.8, 15.5	27.5, 55.1	11.4, 22.8	ND, ND
2844	Coyote	Alabama		2015	7.5, 15	36.2, 72.4	31.4, 62.8	ND, ND
2847	Coyote	Alabama		2015	7.2, 14.4	21.4, 42.8	ND, ND	ND, ND
2848	Coyote	Alabama		2015	8.8, 17.7	38, 76	10.4, 20.7	ND, ND
5564	Coyote	Georgia	Di_Lane	2015	8.7, 17.5	26.5, 53	ND, ND	ND, ND
5553	Coyote	Georgia	Thomas	2015	8.6, 17.2	28.9, 57.8	ND, ND	ND, ND
2856	Coyote	Georgia		2015	8.3, 16.6	50, 100.1	21.3, 42.6	ND, ND
2857	Coyote	Georgia		2015	6.1, 12.2	29.7, 59.4	ND, ND	ND, ND
2865	Coyote	Georgia		2015	7.9, 15.7	11.9, 23.7	ND, ND	40.5, 81
2882	Coyote	Georgia		2015	8.2, 16.4	50.2, 100.4	47.4, 94.8	ND, ND
2887	Coyote	Georgia		2015	8.9, 17.8	39.3, 78.6	18.3, 36.5	ND, ND
2889	Coyote	Georgia		2015	7, 14	18.9, 37.9	5.7, 11.5	ND, ND
7444	Coyote	Kansas		2010	1.2, 2.4	169.1, 338.2	ND, ND	ND, ND
7460	Coyote	Kansas		2010	1, 2	ND, ND	ND, ND	ND, ND
8677	Coyote	Kentucky	Anderson	2017	9.3, 18.5	ND, ND	ND, ND	ND, ND
8683	Coyote	Kentucky	Franklin	2017	6.4, 12.8	ND, ND	ND, ND	ND, ND
8697	Coyote	Kentucky	Martin	2017	9.3, 18.6	298.6, 597.1	ND, ND	ND, ND
8684	Coyote	Kentucky	Shelby	2017	10.4, 20.7	21.9, 43.8	16.1, 32.2	ND, ND
8691	Coyote	Kentucky	Trigg or Christian	2017	21, 42.1	142.5, 285	ND, ND	ND, ND
12434	Coyote	Louisiana	Cameron Parish	2019	6, 12.1	31.1, 62.3	ND, ND	ND, ND
12436	Coyote	Louisiana	Cameron Parish	2019	12.1, 24.3	27.7, 55.4	ND, ND	ND, ND
6868	Coyote	Louisiana	East Feliciana	2015	8.3, 16.6	41.1, 82.2	25.3, 50.6	ND, ND
12437	Coyote	Louisiana	Livingston Parish	2019	10.3, 20.7	88, 176	ND, ND	ND, ND
12438	Coyote	Louisiana	N Red River Parish	2019	16.8, 33.6	6.9, 13.8	ND, ND	ND, ND
12758	Coyote	Louisiana	Ouachita Parish	2020	15.2, 30.4	ND, ND	ND, ND	ND, ND
6866	Coyote	Louisiana	Plaquemines	2015	103.8, 207.6	ND, ND	ND, ND	ND, ND
6867	Coyote	Louisiana	Plaquemines	2015	27.3, 54.5	500, 999.9	ND, ND	ND, ND
12435	Coyote	Louisiana	Vermilion Parish	2019	27, 54	ND, ND	ND, ND	ND, ND
6287	Coyote	Louisiana		Prior to 2005	6.5, 13.1	24, 48	ND, ND	ND, ND
8527	Coyote	Missouri	Boone	2017	6.4, 12.9	13.3, 26.5	ND, ND	ND, ND
7949	Coyote	Missouri	Buchannan	2016	2, 4	6.6, 13.2	ND, ND	ND, ND
7945	Coyote	Missouri	Callaway	2016	10.7, 21.4	ND, ND	ND, ND	ND, ND
7624	Coyote	Missouri	Greene	1987	35.1, 70.3	ND, ND	ND, ND	ND, ND
7950	Coyote	Missouri	Johnson	2016	8.1, 16.1	8.7, 17.4	ND, ND	ND, ND
8512	Coyote	Missouri	Johnson	2016	4.8, 9.7	ND, ND	ND, ND	ND, ND
8514	Coyote	Missouri	Johnson	2016	5.7, 11.3	ND, ND	ND, ND	ND, ND
8519	Coyote	Missouri	Johnson	2017	4.3, 8.5	ND, ND	ND, ND	ND, ND
7943	Coyote	Missouri	St. Louis	2016	6.8, 13.5	ND, ND	ND, ND	ND, ND
7944	Coyote	Missouri	St. Louis	2016	12, 24.1	ND, ND	ND, ND	ND, ND
8521	Coyote	Missouri	St. Louis	2017	3.8, 7.6	29, 58	ND, ND	ND, ND
6345	Coyote	Nebraska			3.6, 7.1	5.8, 11.7	ND, ND	ND, ND
6354	Coyote	Nebraska			7.2, 14.4	10.6, 21.1	ND, ND	ND, ND
6363	Coyote	Nebraska			1.9, 3.8	9.1, 18.2	ND, ND	ND, ND
8495	Coyote	Nebraska		2016	5, 10	ND, ND	ND, ND	ND, ND
8501	Coyote	Nebraska			ND, ND	ND, ND	ND, ND	ND, ND
6349	Coyote	New Mexico			8, 16.1	ND, ND	ND, ND	ND, ND
6252	Coyote	Oklahoma		2005	30.9, 61.8	134.4, 268.8	ND, ND	ND, ND
6254	Coyote	Oklahoma		2002	7.3, 14.6	76.1, 152.2	ND, ND	ND, ND
6255	Coyote	Oklahoma		2010	17.4, 34.7	ND, ND	ND, ND	ND, ND
6256	Coyote	Oklahoma		2010	11.9, 23.8	244.9, 489.9	ND, ND	ND, ND
6260	Coyote	Oklahoma		2014	15.1, 30.1	54.8, 109.6	ND, ND	ND, ND
6253	Coyote	Tennessee		1998	14.5, 28.9	244.8, 489.5	ND, ND	ND, ND
6257	Coyote	Tennessee		2001	9, 18	20.1, 40.2	51.6, 103.2	ND, ND
12440	Coyote	Tennessee			9.4, 18.7	14.5, 28.9	ND, ND	ND, ND
11499	Coyote	Texas	Austin	2016	5.7, 11.5	8.5, 16.9	25.3, 50.6	ND, ND
11506	Coyote	Texas	Bastrop	2016	5.9, 11.7	11.4, 22.8	ND, ND	38, 76
11528	Coyote	Texas	Bastrop	2016	8.6, 17.3	17.5, 35	ND, ND	ND, ND
11538	Coyote	Texas	Bastrop	2016	9.6, 19.2	24.9, 49.8	17.5, 35	ND, ND
11570	Coyote	Texas	Bastrop	2016	2.6, 5.3	180, 360	ND, ND	ND, ND
10685	Coyote	Texas	Bell	2019	12.3, 24.6	50, 100.1	ND, ND	ND, ND
11163	Coyote	Texas	Blanco	2019	15.4, 30.8	ND, ND	ND, ND	ND, ND
10881	Coyote	Texas	Brazoria	2019	9.9, 19.7	ND, ND	ND, ND	ND, ND
10883	Coyote	Texas	Brazoria	2019	2.9, 5.8	21, 42	ND, ND	ND, ND
11542	Coyote	Texas	Brazos	2016	15.3, 30.7	16.3, 32.5	ND, ND	ND, ND
11573	Coyote	Texas	Burleson	2016	20.2, 40.5	35.4, 70.8	ND, ND	ND, ND
MTU559	Coyote	Texas	Chambers		11.7, 23.4	13.7, 27.4	ND, ND	ND, ND
MTU560	Coyote	Texas	Chambers		6.5, 13	150.9, 301.8	ND, ND	ND, ND
MTU561	Coyote	Texas	Chambers		14.2, 28.4	20.5, 41	16.2, 32.5	ND, ND
10831	Coyote	Texas	Coke	1992	14.6, 29.3	15.4, 30.7	ND, ND	ND, ND
11554	Coyote	Texas	Colorado	2016	11.2, 22.4	11.5, 23	11.8, 23.7	ND, ND
11564	Coyote	Texas	Colorado	2016	9.9, 19.8	10.3, 20.6	12.8, 25.6	ND, ND
11565	Coyote	Texas	Colorado	2016	4.6, 9.2	ND, ND	ND, ND	ND, ND
11572	Coyote	Texas	Colorado	2016	13.8, 27.6	41.4, 82.8	ND, ND	ND, ND
11510	Coyote	Texas	Comanche	2016	3.9, 7.9	319.7, 639.4	24.4, 48.8	ND, ND
11555	Coyote	Texas	Comanche	2016	18.5, 36.9	65.3, 130.6	ND, ND	ND, ND
10840	Coyote	Texas	Concho	1999	5, 10	12, 24	ND, ND	ND, ND
11501	Coyote	Texas	Coryell	2016	8, 16	10.9, 21.7	12.3, 24.6	ND, ND
11547	Coyote	Texas	Coryell	2016	12.5, 25	20.3, 40.6	ND, ND	ND, ND
11556	Coyote	Texas	Coryell	2016	10.2, 20.4	23.8, 47.6	11.3, 22.7	ND, ND
11557	Coyote	Texas	Coryell	2016	5.5, 10.9	19.7, 39.4	43.7, 87.5	ND, ND
11514	Coyote	Texas	Falls	2016	12.4, 24.8	40.5, 81	47.4, 94.8	ND, ND
11517	Coyote	Texas	Falls	2016	6.6, 13.2	70.7, 141.5	17.6, 35.2	ND, ND
11562	Coyote	Texas	Falls	2016	6, 12	8.7, 17.4	ND, ND	ND, ND
11571	Coyote	Texas	Falls	2016	16.3, 32.7	25.6, 51.2	19.2, 38.4	ND, ND
10882	Coyote	Texas	Fort Bend	2019	3.9, 7.8	7.6, 15.1	ND, ND	ND, ND
10839	Coyote	Texas	Gaines	2008	3, 6.1	34.3, 68.6	ND, ND	ND, ND
7558	Coyote	Texas	Galveston	2016	11, 22	81.2, 162.3	10, 19.9	ND, ND
11272	Coyote	Texas	Galveston		8.2, 16.5	14, 28	94.8, 189.6	ND, ND
11273	Coyote	Texas	Galveston		15.6, 31.2	32.6, 65.2	16.3, 32.5	ND, ND
11274	Coyote	Texas	Galveston		10.5, 21	133.1, 266.2	ND, ND	ND, ND
11276	Coyote	Texas	Galveston		8.8, 17.6	ND, ND	11.4, 22.8	ND, ND
11493	Coyote	Texas	Gonzales	2016	4.4, 8.9	332, 663.9	47.4, 94.8	ND, ND
11497	Coyote	Texas	Gonzales	2016	5.1, 10.1	15.9, 31.7	ND, ND	ND, ND
11512	Coyote	Texas	Gonzales	2016	7, 14.1	12.2, 24.3	ND, ND	ND, ND
11522	Coyote	Texas	Gonzales	2016	14.3, 28.7	18.9, 37.9	7.1, 14.1	ND, ND
11526	Coyote	Texas	Gonzales	2016	9, 18	17.3, 34.5	5.6, 11.2	ND, ND
11530	Coyote	Texas	Gonzales	2016	6.5, 12.9	19.9, 39.9	ND, ND	ND, ND
11531	Coyote	Texas	Gonzales	2016	4, 8	5.8, 11.6	12.6, 25.3	ND, ND
11535	Coyote	Texas	Gonzales	2016	14.8, 29.7	61.3, 122.5	6.1, 12.2	ND, ND
11559	Coyote	Texas	Guadalupe	2016	8, 16	28.1, 56.3	21.3, 42.6	ND, ND
10838	Coyote	Texas	Irion	1996	4.6, 9.2	41.3, 82.5	ND, ND	ND, ND
LaSalle01	Coyote	Texas	La Salle		7.1, 14.1	10, 20	ND, ND	ND, ND
LaSalle02	Coyote	Texas	La Salle		13.9, 27.8	15.3, 30.7	ND, ND	ND, ND
LaSalle03	Coyote	Texas	La Salle		7.7, 15.5	15.9, 31.8	ND, ND	ND, ND
LaSalle04	Coyote	Texas	La Salle		12.5, 24.9	20.8, 41.6	21.1, 42.2	ND, ND
LaSalle05	Coyote	Texas	La Salle		7.3, 14.7	17.1, 34.1	ND, ND	ND, ND
LaSalle06	Coyote	Texas	La Salle		17.7, 35.3	25.7, 51.5	ND, ND	ND, ND
11495	Coyote	Texas	Lee	2016	12.8, 25.5	195.2, 390.4	ND, ND	ND, ND
11505	Coyote	Texas	Lee	2016	9, 17.9	24.7, 49.4	25.3, 50.6	ND, ND
11511	Coyote	Texas	Lee	2016	6.8, 13.7	16.7, 33.4	14, 27.9	24.7, 49.5
11552	Coyote	Texas	Lee	2016	11.4, 22.7	19.5, 39	ND, ND	59.1, 118.2
11566	Coyote	Texas	Lee	2016	10.3, 20.6	15.7, 31.4	5.7, 11.5	ND, ND
11568	Coyote	Texas	Lee	2016	11.6, 23.2	24.8, 49.6	ND, ND	ND, ND
11578	Coyote	Texas	Lee	2016	10.1, 20.2	19.1, 38.1	ND, ND	ND, ND
11581	Coyote	Texas	Limestone	2016	15.5, 30.9	60.3, 120.7	16.5, 33	ND, ND
11545	Coyote	Texas	McLennan	2016	12.3, 24.5	31.8, 63.5	72.3, 144.6	ND, ND
11551	Coyote	Texas	Milam	2016	8.9, 17.7	17.1, 34.2	16.5, 32.9	ND, ND
10835	Coyote	Texas	Parker	2001	11.8, 23.5	21.4, 42.8	ND, ND	ND, ND
12759	Coyote	Texas	Potter/Randall	2020	6.3, 12.7	11.7, 23.4	ND, ND	ND, ND
12761	Coyote	Texas	Potter/Randall	2020	6.2, 12.3	13, 26.1	ND, ND	ND, ND
12762	Coyote	Texas	Potter/Randall	2020	2.6, 5.2	5.3, 10.6	ND, ND	ND, ND
12763	Coyote	Texas	Potter/Randall	2020	5.3, 10.6	31.5, 63.1	ND, ND	ND, ND
11516	Coyote	Texas	Robertson	2016	5, 10.1	23.7, 47.5	ND, ND	12.7, 25.3
11527	Coyote	Texas	Robertson	2016	4.2, 8.4	13.3, 26.6	25.3, 50.6	ND, ND
11500	Coyote	Texas	Williamson	2016	9.3, 18.7	ND, ND	ND, ND	ND, ND
11544	Coyote	Texas	Williamson	2016	10.6, 21.2	ND, ND	ND, ND	ND, ND
11563	Coyote	Texas	Williamson	2016	25.2, 50.4	ND, ND	ND, ND	ND, ND
11577	Coyote	Texas	Williamson	2016	3.3, 6.6	ND, ND	ND, ND	ND, ND
5702	Coyote	Texas		Prior to 2000	6.1, 12.1	656.5, 1313	ND, ND	ND, ND
5709	Coyote	Texas		Prior to 2000	5.2, 10.5	ND, ND	ND, ND	ND, ND
5732	Coyote	Texas		Prior to 2000	2.9, 5.9	ND, ND	ND, ND	ND, ND
5733	Coyote	Texas		Prior to 2000	5.8, 11.5	798.5, 1597	ND, ND	ND, ND
7560	Coyote	Texas			3.4, 6.9	82.1, 164.2	ND, ND	ND, ND
7562	Coyote	Texas			2.3, 4.6	ND, ND	ND, ND	ND, ND
7563	Coyote	Texas			8.5, 17.1	10.1, 20.2	ND, ND	ND, ND
7565	Coyote	Texas			13.8, 27.6	21.1, 42.2	ND, ND	ND, ND
7566	Coyote	Texas			3.7, 7.4	4.6, 9.2	ND, ND	ND, ND
