## Supplemental Table S5 for "Persistence and expansion of cryptic endangered red wolf genomic ancestry along the American Gulf coast"

### Sheet: Table S5
						Number of ancestry switches:				Proportion of ancestry in low recombination regions:			Proportion of ancestry in high recombination regions:			Average Auto chr block size (Kb) for ancestry states in low recombination regions:						Average X chr block size (Kb) for ancestry states in low recombination regions:						Average Auto chr block size (Kb) for ancestry states in high recombination regions:						Average X chr block size (Kb) for ancestry states in high recombination regions:
Sample_ID	Species	Location	County	Collection_Year	Inferred Sex	Auto Low	Auto High	X Low	X High	Prop. coyote (Auto, X)	Prop. red wolf (Auto, X)	Prop. gray wolf (Auto, X)	Prop. coyote (Auto, X)	Prop. red wolf (Auto, X)	Prop. gray wolf (Auto, X)	Heterozygous coyote	Homozygous coyote	Heterozygous red wolf	Homozygous red wolf	Heterozygous gray wolf	Homozygous gray wolf	Heterozygous coyote	Homozygous coyote	Heterozygous red wolf	Homozygous red wolf	Heterozygous gray wolf	Homozygous gray wolf	Heterozygous coyote	Homozygous coyote	Heterozygous red wolf	Homozygous red wolf	Heterozygous gray wolf	Homozygous gray wolf	Heterozygous coyote	Homozygous coyote	Heterozygous red wolf	Homozygous red wolf	Heterozygous gray wolf	Homozygous gray wolf
2831	Coyote	Alabama		2015	F	168	57	8	1	0.5283, 0.9075	0.3415, 0.0519	0.1302, 0.0407	0.4278, 0.8785	0.5056, 0	0.0666, 0.1215	2781.87	3880.21	2680.97	2547.92	2475.68	2548.52	357.26	7201.15	357.26	1796.36	0	1968.43	947.116	1240.06	961.719	1276.94	626.038	476.791	0	13694.8	0	0	0	1893.23
2835	Coyote	Alabama		2015	F	153	27	3	2	0.602, 0.9558	0.3015, 0.0442	0.0965, 0	0.4347, 0.6152	0.4893, 0.3848	0.0761, 0	1419.83	2383.8	1295.28	1351.15	1195.15	783.932	471.037	4124.61	471.037	262.129	0	0	443.428	827.269	335.356	1013.27	508.839	0	5901.79	1177.64	5901.79	0	0	0
2844	Coyote	Alabama		2015	F	147	26	4	1	0.5528, 0.7934	0.3234, 0.2066	0.1239, 0	0.4722, 0.9549	0.4733, 0.0451	0.0545, 0	1166.75	1317.72	1139.88	818.704	1081.59	434.239	1608.08	2006.5	1608.08	432.963	0	0	352.169	616.469	349.121	576.203	184.843	420.92	468.694	2362.56	468.694	0	0	0
2847	Coyote	Alabama		2015	M	137	25	1	0	0.5349, 0.9812	0.3341, 0.0188	0.1309, 0	0.4435, 1	0.4641, 0	0.0924, 0	843.269	1009.38	713.522	902.775	758.753	756.741	0	2152.89	0	245.299	0	0	304.132	418.834	271.067	464.353	264.884	471.798	0	1948.51	0	0	0	0
2848	Coyote	Alabama		2015	M	138	29	1	1	0.5875, 0.9712	0.2714, 0.0288	0.1411, 0	0.5641, 0.1543	0.3778, 0.8457	0.0581, 0	678.175	953.733	695.843	369.352	549.806	974.027	0	1634.88	0	346.287	0	0	249.5	453.537	231.957	257.995	195.884	0	0	210.359	0	13694.8	0	0
5564	Coyote	Georgia	Di_Lane	2015	M	130	30	0	0	0.5693, 1	0.3456, 0	0.0851, 0	0.4649, 0.6192	0.4339, 0.3808	0.1012, 0	275.593	330.546	288.438	294.971	186.777	167.119	0	599.906	0	0	0	0	130.673	110.586	109.888	130.333	83.5214	228.043	0	599.54	0	0	0	0
5553	Coyote	Georgia	Thomas	2015	F	128	30	2	2	0.6457, 0.8587	0.2982, 0.1413	0.0561, 0	0.4557, 0.8195	0.4842, 0.1805	0.0602, 0	233.328	474.01	230.991	327.565	147.105	67.7448	693.447	469.267	729.944	0	0	0	116.218	136.393	118.347	173.912	63.4017	126.317	550.074	405.649	687.592	0	0	0
2856	Coyote	Georgia		2015	F	135	28	1	2	0.5606, 0.9812	0.3568, 0.0188	0.0826, 0	0.473, 0.7857	0.4378, 0.2143	0.0892, 0	559.574	762.789	549.43	640.386	370.612	186.923	154.429	1352.55	154.429	0	0	0	257.069	263.276	245.05	257.824	157.301	487.141	1663.84	806.541	1663.84	0	0	0
2865	Coyote	Georgia		2015	F	103	24	0	2	0.6603, 1	0.24, 0	0.0996, 0	0.545, 0.8508	0.4131, 0.1492	0.0419, 0	353.435	768.811	283.874	341.78	342.606	205.952	0	1003.92	0	0	0	0	209.024	232.658	205.979	155.105	94.2096	19.4185	929.215	683.037	929.215	0	0	0
2882	Coyote	Georgia		2015	F	146	27	1	2	0.6141, 0.9812	0.2987, 0.0188	0.0872, 0	0.5097, 0.7629	0.4367, 0.2371	0.0536, 0	339.605	580.497	367.808	318.799	252.72	226.846	142.55	860.712	142.55	0	0	0	181.952	203.313	186.782	162.125	106.838	41.3371	1227.17	429.663	1227.17	0	0	0
2887	Coyote	Georgia		2015	F	113	31	6	2	0.6557, 0.8902	0.2422, 0.0898	0.1021, 0.02	0.4995, 0.9281	0.3245, 0	0.176, 0.0719	343.043	541.248	351.021	152.828	246.763	321.385	639.982	623.697	551.419	40.1599	1968.43	0	167.943	164.631	155.844	82.7474	200.113	466.738	276.77	659.476	0	0	1107.08	0
2889	Coyote	Georgia		2015	F	133	24	3	1	0.6428, 0.952	0.2503, 0.048	0.107, 0	0.5791, 0.9393	0.3807, 0.0607	0.0402, 0	293.844	491.58	306.983	179.964	264.671	230.839	247.824	651.471	261.592	0	0	0	100.944	236.815	101.923	150.933	40.1856	116.618	210.359	652.134	270.461	0	0	0
2857	Coyote	Georgia		2015	M	146	21	1	0	0.5403, 0.9812	0.3641, 0.0188	0.0955, 0	0.4401, 1	0.4789, 0	0.081, 0	430.263	653.823	441.568	580.682	326.373	327.8	0	1152.58	0	130.624	0	0	201.447	209.289	195.809	260.317	151.245	259.483	0	1199.08	0	0	0	0
7444	Coyote	Kansas		2010	F	14	4	0	0	0.9725, 1	0.0235, 0	0.004, 0	0.9118, 1	0.0882, 0	0, 0	19.8349	271.023	18.7993	0	6.6274	0	0	239.962	0	0	0	0	26.7476	112.827	27.3912	0	0	0	0	247.429	0	0	0	0
7460	Coyote	Kansas		2010	F	25	3	0	0	0.9493, 1	0.0507, 0	0, 0	0.9506, 1	0.0494, 0	0, 0	33.6474	247.017	37.2411	3.623	0	0	0	232.039	0	0	0	0	9.9071	119.507	10.1442	4.9129	0	0	0	239.816	0	0	0	0
8677	Coyote	Kentucky	Anderson	2017	M	100	24	2	0	0.7304, 1	0.1454, 0	0.1241, 0	0.7236, 0.9731	0.199, 0.0269	0.0774, 0	93.8334	84.2787	67.0536	22.2772	125.044	138.456	0	138.477	0	23.9973	0	0	36.2551	37.627	30.2642	14.5893	41.6908	41.7728	0	149.885	0	0	0	0
8683	Coyote	Kentucky	Franklin	2017	F	116	20	0	0	0.6744, 1	0.1945, 0	0.1311, 0	0.6191, 1	0.2429, 0	0.138, 0	77.9353	77.1217	53.1378	73.515	133.952	108.724	0	137.794	0	0	0	0	20.4161	35.3112	18.8657	36.4026	67.7627	85.9296	0	147.057	0	0	0	0
8697	Coyote	Kentucky	Martin	2017	F	105	24	2	0	0.7474, 0.9481	0.1323, 0.0519	0.1203, 0	0.6996, 1	0.2103, 0	0.0901, 0	75.0414	83.7633	44.4734	35.4007	116.719	70.5701	141.724	116.939	150.061	0	0	0	30.7776	34.5318	27.5888	16.9868	47.8937	14.0125	0	141.71	0	0	0	0
8684	Coyote	Kentucky	Shelby	2017	M	116	27	2	1	0.7433, 0.9678	0.1476, 0.0322	0.1091, 0	0.7599, 0.8785	0.1465, 0.1215	0.0936, 0	81.8378	86.0182	71.9224	13.9234	112.395	78.666	0	130.093	0	63.4977	0	0	33.9263	40.2189	21.7579	11.1076	49.5385	39.8141	0	127.989	0	189.323	0	0
8691	Coyote	Kentucky	Trigg or Christian	2017	M	123	28	4	1	0.6823, 0.9483	0.1882, 0	0.1295, 0.0517	0.6192, 0.8785	0.2674, 0	0.1134, 0.1215	74.5028	77.0938	57.7923	60.4728	126.579	93.3199	0	125.404	0	0	0	537.394	36.968	28.2999	26.6945	31.7638	58.4263	35.6324	0	126.804	0	0	0	946.615
12436	Coyote	Louisiana	Cameron Parish	2019	F	126	20	3	5	0.1683, 0.7395	0.7346, 0.2605	0.0971, 0	0.0667, 0.1947	0.881, 0.7251	0.0523, 0.0803	21.152	7.5778	26.9765	52.8476	31.1215	46.948	108.044	36.8273	108.044	21.9749	0	0	2.0634	2.7229	4.7066	26.5559	10.3838	5.9037	37.7431	8.12547	6.24185	238.738	206.361	0
12434	Coyote	Louisiana	Cameron Parish	2019	M	84	13	1	0	0.1313, 0.8702	0.7947, 0.1298	0.074, 0	0.0793, 1	0.8405, 0	0.0802, 0	21.7126	3.4609	27.7826	59.448	30.2476	13.4722	0	66.9578	0	15.7047	0	0	9.011	0	14.8852	22.0384	18.5885	0	0	73.5285	0	0	0	0
6868	Coyote	Louisiana	East Feliciana	2015	M	125	28	2	2	0.5121, 0.9812	0.3763, 0.0188	0.1116, 0	0.4137, 0.6901	0.5033, 0.3099	0.083, 0	123.032	99.9245	135.726	193.101	148.253	117.035	0	240.382	0	66.5258	0	0	45.4565	36.2111	61.7749	85.5367	50.5609	82.2878	0	209.747	0	351.793	0	0
12437	Coyote	Louisiana	Livingston Parish	2019	M	148	35	4	1	0.4248, 0.8116	0.4615, 0.1884	0.1137, 0	0.3017, 0.6966	0.5566, 0.3034	0.1417, 0	38.839	26.107	39.4119	22.5393	34.8935	58.8805	0	64.1165	0	24.8144	0	0	17.9585	7.7225	21.2435	10.1044	28.9516	8.7707	0	57.2454	0	68.3379	0	0
12438	Coyote	Louisiana	N Red River Parish	2019	M	129	16	4	0	0.354, 0.6476	0.5734, 0.3524	0.0725, 0	0.198, 1	0.7715, 0	0.0305, 0	45.7327	13.9857	44.1192	28.7075	22.7173	32.1788	0	42.3614	0	143.651	0	0	18.1576	1.8812	16.0629	18.457	6.7161	0	0	71.8343	0	0	0	0
12758	Coyote	Louisiana	Ouachita Parish	2020	M	134	23	3	1	0.3877, 0.6773	0.5349, 0.3227	0.0774, 0	0.2199, 0.8785	0.7106, 0.1215	0.0695, 0	32.8389	24.3079	32.952	31.2029	28.903	16.6	0	43.0575	0	129.968	0	0	14.167	4.7137	14.5946	16.522	13.4329	5.2245	0	62.5334	0	38.6373	0	0
6866	Coyote	Louisiana	Plaquemines	2015	F	148	26	6	6	0.2842, 0.6441	0.6042, 0.3559	0.1116, 0	0.2349, 0.1645	0.7046, 0.7857	0.0605, 0.0498	115.645	40.0538	160.636	465.252	144.005	187.781	588.37	116.74	626.33	486.238	0	0	51.6056	10.5477	62.8198	175.707	45.536	55.3916	93.8529	33.2146	190.433	2149.76	308.51	0
6867	Coyote	Louisiana	Plaquemines	2015	M	156	25	6	2	0.336, 0.4137	0.5805, 0.5863	0.0834, 0	0.1227, 0.6928	0.7882, 0.3072	0.089, 0	123.18	50.5349	165.283	378.923	123.597	65.6766	0	97.1758	0	1327.59	0	0	37.5953	0	50.1934	189.673	65.1428	66.0505	0	167.157	0	898.034	0	0
12435	Coyote	Louisiana	Vermilion Parish	2019	F	106	22	6	3	0.1479, 0.7432	0.7293, 0.2457	0.1228, 0.0111	0.0821, 0.3831	0.8378, 0.6169	0.08, 0	22.4599	4.7454	27.356	52.6169	44.7934	40.0287	108.402	36.41	114.232	11.5473	177.809	0	1.6914	3.773	8.5832	24.1503	18.5186	0	118.431	8.74293	122.251	118.067	0	0
6287	Coyote	Louisiana		Prior to 2005	M	114	19	2	0	0.632, 0.7953	0.1182, 0.1319	0.2499, 0.0728	0.7161, 1	0.0737, 0	0.2101, 0	151.796	172.832	88.4215	32.4283	286.089	635.957	0	218.126	0	789.968	0	1706.38	68.1058	98.2264	19.5196	7.9276	211.144	28.0337	0	324.751	0	0	0	0
8527	Coyote	Missouri	Boone	2017	F	46	15	0	0	0.8944, 1	0.0848, 0	0.0208, 0	0.8891, 1	0.1053, 0	0.0056, 0	46.9771	127.493	40.6239	12.77	28.6063	0	0	143.837	0	0	0	0	24.4592	55.0946	24.1008	0.136	4.0006	0	0	152.824	0	0	0	0
7949	Coyote	Missouri	Buchannan	2016	F	26	7	0	0	0.9293, 1	0.0645, 0	0.0062, 0	0.922, 1	0.078, 0	0, 0	31.8352	172.661	30.9264	13.1677	9.2235	0	0	171.402	0	0	0	0	18.9288	77.1977	19.4569	0	0	0	0	181.256	0	0	0	0
7945	Coyote	Missouri	Callaway	2016	M	50	12	0	0	0.9, 0.9822	0.0739, 0.0178	0.0261, 0	0.8448, 1	0.1309, 0	0.0242, 0	41.2229	167.998	28.9087	23.1478	38.5769	0	0	175.687	0	0	0	0	24.3588	69.8381	20.4322	12.141	17.0984	4.0181	0	185.572	0	0	0	0
7624	Coyote	Missouri	Greene	1987	F	85	23	2	0	0.7881, 0.9543	0.2027, 0.0457	0.0091, 0	0.7207, 1	0.2539, 0	0.0254, 0	86.6202	143.363	93.3659	49.9135	14.2998	0	132.099	172.591	140.355	0	0	0	41.9823	57.9526	43.8435	21.3451	20.7826	0	0	199.847	0	0	0	0
8512	Coyote	Missouri	Johnson	2016	F	39	10	1	0	0.8936, 0.9812	0.0889, 0.0188	0.0175, 0	0.9062, 1	0.0861, 0	0.0076, 0	45.5064	142.493	39.2626	20.4156	25.3285	0	52.9471	150.283	56.156	0	0	0	17.9649	66.3952	16.7147	4.2407	5.6412	0	0	165.83	0	0	0	0
7950	Coyote	Missouri	Johnson	2016	M	65	13	0	0	0.8875, 0.9882	0.0774, 0	0.0351, 0.0118	0.848, 1	0.1218, 0	0.0302, 0	42.274	155.158	40.0056	11.2194	30.8496	70.683	0	167.321	0	0	0	0	20.7322	66.7935	15.9936	13.7995	16.3006	23.348	0	177.137	0	0	0	0
8514	Coyote	Missouri	Johnson	2016	M	39	11	0	0	0.9177, 0.9812	0.0648, 0.0188	0.0176, 0	0.9191, 1	0.0809, 0	0, 0	39.7656	144.26	33.0465	8.8355	25.3137	0	0	152.771	0	0	0	0	14.947	66.3168	15.4416	4.0648	0	0	0	162.376	0	0	0	0
8519	Coyote	Missouri	Johnson	2017	M	55	11	0	0	0.9062, 1	0.066, 0	0.0278, 0	0.8707, 1	0.124, 0	0.0053, 0	45.8973	134.653	36.3124	4.3781	38.8645	0.4204	0	149.521	0	0	0	0	25.8524	57.1738	25.5233	4.0562	3.8688	0	0	159.062	0	0	0	0
7943	Coyote	Missouri	St. Louis	2016	F	65	19	0	0	0.8877, 1	0.0729, 0	0.0394, 0	0.8207, 1	0.1135, 0	0.0658, 0	52.4156	172.686	36.911	13.7159	57.7913	9.8597	0	184.934	0	0	0	0	33.091	69.0303	19.7972	9.0868	42.1973	36.9422	0	194.851	0	0	0	0
7944	Coyote	Missouri	St. Louis	2016	M	79	22	0	0	0.8343, 1	0.0981, 0	0.0676, 0	0.8144, 1	0.1124, 0	0.0732, 0	67.8241	150.679	39.4031	30.1285	86.6812	50.7264	0	180.192	0	0	0	0	31.1193	65.6769	13.5919	14.2501	54.9442	0	0	190.098	0	0	0	0
8521	Coyote	Missouri	St. Louis	2017	M	69	10	1	0	0.8277, 1	0.107, 0	0.0653, 0	0.8665, 1	0.1066, 0	0.0269, 0	77.2439	109.457	57.8549	7.1839	88.8192	2.7768	0	141.48	0	61.9436	0	0	22.8401	56.32	21.195	4.0477	19.5211	0	0	155.881	0	0	0	0
6345	Coyote	Nebraska			M	23	5	0	0	0.9416, 1	0.0505, 0	0.0078, 0	0.8761, 1	0.1239, 0	0, 0	42.6579	328.96	41.5914	9.2932	15.3468	0	0	299.953	0	0	0	0	35.9126	139.013	37.8859	7.8138	0	0	0	311.761	0	0	0	0
6354	Coyote	Nebraska			M	27	10	0	0	0.9459, 1	0.0483, 0	0.0058, 0	0.9256, 1	0.0708, 0	0.0036, 0	38.8977	295.406	39.2568	8.513	11.353	0	0	276.361	0	0	0	0	19.4979	135.73	19.3704	6.4145	3.6759	0	0	288.668	0	0	0	0
6363	Coyote	Nebraska			M	25	3	0	0	0.931, 1	0.0582, 0	0.0108, 0	0.9377, 1	0.0623, 0	0, 0	48.6728	271.749	48.8756	7.2571	20.9915	0	0	265.904	0	0	0	0	15.4	132.089	16.2975	6.3933	0	0	0	278.358	0	0	0	0
8495	Coyote	Nebraska		2016	M	25	5	0	0	0.9548, 1	0.0431, 0	0.0022, 0	0.9725, 1	0.0275, 0	0, 0	18.2108	170.257	18.671	10.5394	3.1344	0	0	163.43	0	0	0	0	2.5855	82.1704	2.6675	4.0993	0	0	0	173.201	0	0	0	0
8501	Coyote	Nebraska			M	14	0	2	0	0.965, 0.9874	0.032, 0.0126	0.0029, 0	0.9466, 1	0.0437, 0	0.0097, 0	17.8591	167.792	17.7948	2.9593	4.2952	0	0	159.057	0	1.37543	0	0	8.7343	75.2467	6.6487	4.0906	7.1817	0	0	169.435	0	0	0	0
6349	Coyote	New Mexico			F	14	3	0	0	0.9825, 1	0.0175, 0	0, 0	0.9817, 1	0.0183, 0	0, 0	10.2738	337.892	11.8105	6.7031	0	0	0	287.674	0	0	0	0	5.2822	161.368	5.5715	1.171	0	0	0	299.77	0	0	0	0
6254	Coyote	Oklahoma		2002	F	50	8	0	0	0.8922, 1	0.1, 0	0.0079, 0	0.8788, 1	0.1069, 0	0.0143, 0	89.0298	411.1	93.7218	28.1283	19.0148	0	0	387.341	0	0	0	0	43.9033	194.681	39.1427	7.6268	19.8075	0	0	399.694	0	0	0	0
6255	Coyote	Oklahoma		2010	F	59	18	0	0	0.8756, 1	0.0862, 0	0.0382, 0	0.7784, 1	0.1906, 0	0.0309, 0	71.7963	379.597	60.6106	47.7801	66.7119	79.3443	0	367.107	0	0	0	0	53.1072	149.623	51.337	29.3745	41.1218	0	0	380.196	0	0	0	0
6256	Coyote	Oklahoma		2010	F	60	18	1	0	0.8606, 0.9812	0.1154, 0	0.024, 0.0188	0.8081, 1	0.1371, 0	0.0548, 0	82.5375	341.056	88.3357	50.6512	37.3003	61.7603	74.126	338.137	0	0	926.574	0	53.4723	144.568	35.2037	22.2323	70.1686	0	0	362.513	0	0	0	0
6260	Coyote	Oklahoma		2014	F	110	20	5	0	0.6993, 0.8621	0.2785, 0.1379	0.0222, 0	0.5563, 1	0.4143, 0	0.0294, 0	129.684	225.663	146.103	173.875	46.059	5.8768	352.247	248.129	379.343	154.429	0	0	57.8012	76.965	60.7372	94.898	23.1394	41.9897	0	338.871	0	0	0	0
6252	Coyote	Oklahoma		2005	M	99	18	0	0	0.7619, 0.9961	0.2047, 0.0039	0.0334, 0	0.7482, 1	0.246, 0	0.0058, 0	224.722	321.7	222.132	37.7061	90.2003	0	0	420.447	0	0	0	0	92.5316	159.709	92.4375	21.5868	8.6063	0	0	433.001	0	0	0	0
6253	Coyote	Tennessee		1998	F	119	19	4	3	0.6031, 0.6768	0.2135, 0.3232	0.1834, 0	0.6532, 0.0925	0.2488, 0.9075	0.098, 0	191.527	223.118	147.83	127.261	348.333	294.156	1020.78	175.367	1065.16	405.501	0	0	62.1549	136.726	72.2544	36.9778	110.944	82.6253	178.679	7.34243	211.166	6451.3	0	0
6257	Coyote	Tennessee		2001	M	135	20	3	1	0.6245, 0.9411	0.2708, 0.0589	0.1047, 0	0.536, 0.8785	0.4125, 0.1215	0.0515, 0	147.868	191.204	146.291	173.897	168.055	185.382	0	318.083	0	250.195	0	0	67.954	72.6229	75.343	87.8545	48.565	50.8652	0	311.246	0	631.077	0	0
12440	Coyote	Tennessee			M	125	24	3	1	0.5713, 0.9231	0.298, 0.0363	0.1307, 0.0406	0.5357, 0.8785	0.41, 0	0.0543, 0.1215	45.3512	37.4333	31.0286	11.4465	46.6853	37.1295	0	63.9772	0	4.36747	0	281.204	21.1142	18.1364	17.9898	6.2282	11.5957	0	0	62.8203	0	0	0	270.461
11499	Coyote	Texas	Austin	2016	F	86	10	4	2	0.1883, 0.6411	0.7616, 0.3405	0.0501, 0.0184	0.077, 0.5882	0.8959, 0.3377	0.0271, 0.0741	33.6652	12.7406	38.7887	198.907	38.6966	16.3552	435.535	32.9216	428.437	31.9508	598.788	0	9.7117	1.1508	13.8046	82.1075	11.8088	0	491.8	19.2948	403.35	0	383.283	0
11506	Coyote	Texas	Bastrop	2016	F	98	16	5	3	0.2369, 0.764	0.7047, 0.236	0.0584, 0	0.0724, 0.6075	0.8801, 0.3925	0.0475, 0	29.1666	20.2084	46.3243	149.751	42.7858	14.6003	226.658	54.5413	234.385	16.8119	0	0	10.2859	0.591	16.9655	68.468	18.985	0.9325	379.241	22.4566	391.475	0	0	0
11538	Coyote	Texas	Bastrop	2016	F	106	18	6	3	0.2633, 0.8446	0.696, 0.1554	0.0407, 0	0.1237, 0.5687	0.8288, 0.4313	0.0475, 0	68.8357	34.2191	78.5131	177.298	54.1191	0	105.221	61.1528	106.853	8.9027	0	0	19.8776	5.8325	27.7686	78.2605	31.5293	0	149.086	30.8324	152.399	115.695	0	0
11570	Coyote	Texas	Bastrop	2016	F	110	9	8	1	0.1101, 0.7896	0.8016, 0.2104	0.0883, 0	0.0363, 0.9259	0.9175, 0	0.0463, 0.0741	14.5872	5.3205	27.6958	68.6283	35.1147	35.247	128.246	42.4891	129.047	0	0	0	4.2863	0	7.6399	29.9643	10.2772	4.9894	0	63.2384	0	0	0	168.579
11528	Coyote	Texas	Bastrop	2016	M	82	20	3	3	0.3213, 0.6875	0.6495, 0.3125	0.0292, 0	0.0818, 0.4717	0.8549, 0.5283	0.0634, 0	61.3483	55.414	69.3035	198.994	34.3854	23.1439	0	75.7025	0	109.381	0	0	19.5958	1.9712	25.506	97.7575	20.3885	86.751	0	73.5895	0	140.178	0	0
10685	Coyote	Texas	Bell	2019	M	105	22	1	0	0.215, 0.9638	0.7089, 0.0362	0.0762, 0	0.1053, 0.635	0.8398, 0.365	0.0549, 0	58.4972	12.7397	74.8927	377.618	58.394	96.5073	0	123.601	0	57.9109	0	0	14.9902	1.7277	21.931	148.099	21.7018	35.2963	0	139.179	0	0	0	0
11163	Coyote	Texas	Blanco	2019	F	112	30	4	0	0.4214, 0.9081	0.5668, 0.0919	0.0118, 0	0.3207, 1	0.6697, 0	0.0096, 0	81.2251	29.6427	89.3263	160.445	11.8262	0	214.742	91.0839	225.479	0	0	0	43.6966	4.3741	45.2139	59.0968	4.915	0	0	120.838	0	0	0	0
10881	Coyote	Texas	Brazoria	2019	M	112	20	5	1	0.0813, 0.6568	0.8254, 0.3432	0.0933, 0	0.0037, 0.3769	0.9403, 0.6231	0.0561, 0	17.0564	5.5023	49.6156	381.968	79.8083	63.212	0	77.8161	0	426.8	0	0	0.6679	0	8.1454	149.544	21.3177	36.4297	0	67.047	0	657.06	0	0
10883	Coyote	Texas	Brazoria	2019	M	108	10	3	1	0.1027, 0.7568	0.8068, 0.2432	0.0906, 0	0.0112, 0.8785	0.9274, 0.1215	0.0614, 0	19.1903	7.4968	44.9108	320.065	68.141	81.1051	0	72.8732	0	398.101	0	0	2.0153	0	9.7093	127.847	31.6353	0	0	107.833	0	157.769	0	0
11542	Coyote	Texas	Brazos	2016	M	97	12	1	0	0.2499, 0.8751	0.6835, 0.1249	0.0666, 0	0.0657, 1	0.8576, 0	0.0767, 0	83.7436	23.9019	91.8566	157.594	75.0799	42.8769	0	83.0512	0	22.5994	0	0	16.696	0	31.3906	71.7489	46.5441	0	0	91.1582	0	0	0	0
11573	Coyote	Texas	Burleson	2016	M	93	20	4	3	0.1345, 0.7273	0.8018, 0.2727	0.0637, 0	0.051, 0.5325	0.8973, 0.4675	0.0516, 0	15.3207	7.4156	19.7603	68.8656	26.6132	16.153	0	70.4628	0	6.59872	0	0	4.6783	0.6389	8.7717	27.8082	12.217	1.2819	0	12.2989	0	324.403	0	0
MTU560	Coyote	Texas	Chambers		F	89	20	5	8	0.1026, 0.6721	0.8145, 0.3095	0.0829, 0.0184	0.0471, 0.4172	0.8755, 0.5828	0.0773, 0	11.7335	4.043	20.9657	58.148	30.5077	17.5353	125.814	25.296	134.252	13.0503	256.623	0	2.2427	1.2042	7.0259	23.3364	13.318	12.2263	120.864	7.88846	124.318	79.505	0	0
MTU559	Coyote	Texas	Chambers		M	113	11	2	0	0.095, 0.7037	0.807, 0.2963	0.098, 0	0.0158, 0.0329	0.9074, 0.9671	0.0768, 0	12.6354	2.9165	21.1371	58.3283	30.0658	45.7237	0	33.3313	0	158.583	0	0	1.6035	0	5.6788	25.1165	11.2649	20.9392	0	0	0	305.648	0	0
MTU561	Coyote	Texas	Chambers		M	86	19	5	3	0.0994, 0.5436	0.8044, 0.4462	0.0962, 0.0102	0.0224, 0.4522	0.892, 0.5478	0.0856, 0	11.3831	3.9289	17.9395	58.2899	32.6989	30.1484	0	28.4324	0	172.44	0	43.8009	2.2591	0	8.6996	22.9825	17.4854	1.7614	0	11.6051	0	223.126	0	0
10831	Coyote	Texas	Coke	1992	M	125	21	0	0	0.6938, 1	0.2888, 0	0.0174, 0	0.5702, 1	0.4262, 0	0.0036, 0	97.5435	67.1273	109.331	47.8219	19.2683	0	0	126.134	0	0	0	0	40.9957	22.8082	44.08	42.0326	2.0289	0	0	136.737	0	0	0	0
11564	Coyote	Texas	Colorado	2016	F	87	19	8	2	0.178, 0.6239	0.8009, 0.3556	0.0211, 0.0205	0.0231, 0.6064	0.9301, 0.3329	0.0468, 0.0607	20.3282	10.4231	20.9685	76.6404	10.888	0	207.938	21.4878	222.07	0	393.686	0	2.7936	0	6.542	32.8427	11.9499	0.872	151.502	26.7213	192.173	0	189.323	0
11554	Coyote	Texas	Colorado	2016	M	84	15	6	2	0.2763, 0.7674	0.6928, 0.2326	0.0309, 0	0.1416, 0.7443	0.813, 0.2557	0.0454, 0	63.8892	35.2874	68.7362	136.288	27.703	30.3565	0	70.0522	0	72.9264	0	0	27.5778	3.7575	32.2574	56.8098	22.3373	13.8532	0	56.0431	0	171.342	0	0
11565	Coyote	Texas	Colorado	2016	M	81	12	1	0	0.1813, 0.8377	0.7718, 0.1623	0.0469, 0	0.0746, 1	0.9206, 0	0.0048, 0	20.6039	10.4951	25.2005	69.8265	17.4841	25.5811	0	72.6061	0	17.9917	0	0	5.9616	1.4076	4.8326	32.5327	1.2401	0	0	79.1272	0	0	0	0
11572	Coyote	Texas	Colorado	2016	M	105	19	1	0	0.2038, 0.9289	0.7419, 0.0711	0.0543, 0	0.0628, 1	0.8886, 0	0.0486, 0	25.9565	9.9405	28.8483	59.4359	19.5053	26.9596	0	71.1719	0	7.18672	0	0	5.391	0.9391	7.4481	28.1165	9.7839	7.6051	0	76.412	0	0	0	0
11510	Coyote	Texas	Comanche	2016	F	134	12	3	2	0.3008, 0.8689	0.6421, 0.1311	0.057, 0	0.133, 0.7541	0.8252, 0.2459	0.0418, 0	61.7641	16.2225	69.1836	111.905	39.0618	20.7032	137.224	73.468	141.748	0	0	0	20.2872	0.4497	23.7507	57.5028	12.2947	16.3548	232.308	52.8116	239.567	0	0	0
11555	Coyote	Texas	Comanche	2016	M	128	24	0	0	0.4548, 0.992	0.4792, 0.008	0.0659, 0	0.343, 1	0.6301, 0	0.0268, 0	102.449	56.2788	95.4281	65.8506	65.2587	31.2656	0	80.1178	0	0	0	0	47.2316	16.6579	39.4304	36.8663	14.9808	0	0	84.7177	0	0	0	0
10840	Coyote	Texas	Concho	1999	F	84	10	5	0	0.5247, 0.9315	0.4473, 0.0685	0.028, 0	0.4159, 1	0.5487, 0	0.0354, 0	82.1916	44.3642	99.5456	138.006	30.164	0	170.83	100.659	180.064	0	0	0	32.4987	14.258	34.8726	64.6778	19.4958	0	0	127.771	0	0	0	0
11501	Coyote	Texas	Coryell	2016	F	120	20	4	2	0.1319, 0.6809	0.6948, 0.3191	0.1733, 0	0.0784, 0.326	0.7653, 0.674	0.1564, 0	20.4345	9.7267	49.6387	155.125	89.024	189.661	317.546	44.126	330.419	54.237	0	0	12.9899	0	19.7222	60.7202	28.2214	138.511	201.543	16.2833	201.543	370.719	0	0
11547	Coyote	Texas	Coryell	2016	F	95	15	0	0	0.1757, 1	0.7728, 0	0.0515, 0	0.1133, 1	0.8415, 0	0.0452, 0	41.8902	22.7332	51.8475	182.176	57.343	16.7121	0	83.5184	0	0	0	0	19.3164	4.364	27.0993	67.3337	27.0491	0	0	88.0681	0	0	0	0
11557	Coyote	Texas	Coryell	2016	F	110	11	6	6	0.1948, 0.7398	0.7408, 0.2602	0.0644, 0	0.0079, 0.9125	0.9215, 0.0161	0.0705, 0.0714	35.2585	9.0575	35.571	79.9809	35.7002	15.1748	173.095	37.3944	175.499	0	0	0	1.0646	0	7.4717	37.4765	17.039	14.1308	48.1597	63.6407	9.39696	0	231.402	0
11556	Coyote	Texas	Coryell	2016	M	127	15	4	2	0.1647, 0.7049	0.7499, 0.2951	0.0854, 0	0.047, 0.5396	0.8581, 0.3943	0.0949, 0.0661	44.7245	16.6798	53.1772	147.932	64.8211	106.49	0	54.9403	0	152.711	0	0	11.483	0	23.7802	60.3309	36.3414	56.7308	0	42.8466	0	200.354	0	337.159
11514	Coyote	Texas	Falls	2016	F	110	20	4	2	0.1727, 0.8439	0.7629, 0.1561	0.0643, 0	0.0543, 0.635	0.8445, 0.365	0.1012, 0	23.8685	12.9998	37.6972	149.067	39.2887	35.671	150.066	66.248	153.068	0	0	0	8.6512	0	20.7346	55.9659	33.2336	22.1047	323.821	27.0512	333.345	0	0	0
11517	Coyote	Texas	Falls	2016	F	121	16	3	2	0.1858, 0.945	0.7544, 0.055	0.0598, 0	0.0651, 0.6298	0.8743, 0.3702	0.0606, 0	39.4529	8.1968	45.715	128.917	29.7326	49.3753	13.4844	88.1286	13.7364	28.528	0	0	10.195	0	15.7778	56.9061	22.4638	0	204.081	37.8222	209.597	86.0559	0	0
11571	Coyote	Texas	Falls	2016	F	120	23	6	3	0.1524, 0.8281	0.7747, 0.1719	0.0728, 0	0.0524, 0.3787	0.8628, 0.6213	0.0848, 0	19.9567	7.1899	25.2148	65.0749	28.2662	28.1857	100.847	47.7469	101.454	0	0	0	5.3387	0.3948	8.0371	27.4302	14.7857	22.5595	56.6892	18.6265	58.7506	189.655	0	0
11562	Coyote	Texas	Falls	2016	M	110	11	2	0	0.2148, 0.845	0.6996, 0.155	0.0855, 0	0.0509, 0.8491	0.8826, 0.1509	0.0665, 0	19.3449	15.0115	29.9953	62.7606	39.1105	20.9842	0	76.8108	0	4.84286	0	0	6.1633	0	10.429	30.2881	13.3809	15.295	0	81.1878	0	0	0	0
10882	Coyote	Texas	Fort Bend	2019	M	94	6	2	0	0.1484, 0.8291	0.8002, 0.1692	0.0514, 0.0016	0.0345, 1	0.9232, 0	0.0423, 0	43.6241	5.8929	56.5386	331.434	50.4486	8.8108	0	111.205	0	36.227	0	0	6.2711	0	14.3936	132.749	22.5254	0	0	123.715	0	0	0	0
10839	Coyote	Texas	Gaines	2008	M	42	9	0	0	0.8687, 1	0.1263, 0	0.005, 0	0.8231, 1	0.1769, 0	0, 0	44.8224	104.769	47.8881	17.467	5.5073	0	0	119.689	0	0	0	0	21.9289	43.545	23.0116	10.9235	0	0	0	129.9	0	0	0	0
11272	Coyote	Texas	Galveston		F	86	12	2	4	0.0774, 0.7471	0.8104, 0.2529	0.1123, 0	0.0358, 0.4837	0.8926, 0.5163	0.0716, 0	19.0775	4.0876	47.3296	291.833	73.0371	133.297	409.678	61.4343	428.3	64.7667	0	0	2.8898	1.1825	13.4177	110.22	29.5107	27.4403	638.441	17.4872	600.885	197.905	0	0
11273	Coyote	Texas	Galveston		F	120	27	4	3	0.1196, 0.6659	0.7549, 0.3341	0.1254, 0	0.0062, 0.3816	0.8835, 0.6184	0.1103, 0	26.1797	7.2532	54.8101	244.378	94.0839	88.5517	195.337	61.7033	203.649	229.087	0	0	1.089	0	17.7406	100.026	45.602	30.8926	399.995	17.555	378.942	372.468	0	0
11274	Coyote	Texas	Galveston		F	110	20	3	4	0.0714, 0.7862	0.8118, 0.2138	0.1168, 0	0.0031, 0.352	0.8926, 0.648	0.1044, 0	18.0114	3.5528	48.6239	257.556	83.7683	85.3136	333.169	66.4034	346.495	36.3363	0	0	0.542	0	16.2584	97.0898	42.1597	26.6253	284.305	19.5082	270.767	421.584	0	0
11276	Coyote	Texas	Galveston		F	96	20	4	2	0.088, 0.6698	0.8065, 0.3302	0.1055, 0	0.0087, 0.3028	0.8347, 0.6972	0.1566, 0	17.829	5.7412	50.4961	239.616	76.5137	63.6217	403.71	47.4578	418.662	91.0033	0	0	1.5257	0	17.3247	85.7217	41.5556	113.892	224.063	17.1619	213.878	440.02	0	0
7558	Coyote	Texas	Galveston	2016	M	112	20	1	1	0.1418, 0.8495	0.7453, 0.1505	0.1129, 0	0.011, 0.6039	0.8665, 0.3961	0.1224, 0	68.6775	11.6027	117.154	499.041	128.338	167.711	0	206.65	0	153.933	0	0	3.2405	0	23.0979	203.956	55.3756	168.494	0	112.464	0	905.336	0	0
11493	Coyote	Texas	Gonzales	2016	F	84	12	4	2	0.4425, 0.8715	0.5535, 0.1285	0.0041, 0	0.2509, 0.8573	0.7491, 0.1427	0, 0	45.4273	43.4003	48.4624	149.022	3.6596	0	210.177	79.0504	217.424	0	0	0	20.1801	8.1732	19.6525	71.7435	0	0	200.159	80.4612	191.456	0	0	0
11522	Coyote	Texas	Gonzales	2016	F	136	14	3	1	0.4079, 0.7836	0.5509, 0.2164	0.0412, 0	0.2852, 0.6709	0.6956, 0.3291	0.0192, 0	59.3023	28.6309	58.9178	78.0716	23.1494	25.7098	180.975	53.6732	184.178	2.91751	0	0	30.4045	5.0679	30.5946	34.7232	7.0254	0	256.47	33.7286	263.047	0	0	0
11526	Coyote	Texas	Gonzales	2016	F	113	14	6	1	0.3139, 0.861	0.6537, 0.139	0.0324, 0	0.1364, 0.8384	0.8457, 0.1616	0.018, 0	56.7536	25.9288	62.5526	123.482	28.5777	0.3036	108.023	67.7154	109.87	5.39932	0	0	16.1115	5.8219	16.7874	80.9269	9.7815	0	117.74	65.1217	120.612	0	0	0
11530	Coyote	Texas	Gonzales	2016	F	100	12	4	0	0.3035, 0.7422	0.6699, 0.2578	0.0267, 0	0.1521, 1	0.837, 0	0.0109, 0	101.102	34.612	107.75	174.257	30.7586	21.4616	135.719	51.5079	137.981	56.4795	0	0	30.0025	5.9654	29.7554	89.3538	7.4909	0	0	94.473	0	0	0	0
11535	Coyote	Texas	Gonzales	2016	F	86	20	6	1	0.4392, 0.835	0.5549, 0.165	0.0059, 0	0.2603, 0.9393	0.7371, 0.0607	0.0026, 0	111.255	60.1966	107.494	122.692	8.033	0	128.506	58.7826	130.579	0	0	0	49.7996	9.6079	45.4357	64.0068	1.7673	0	44.0286	81.5168	45.0769	0	0	0
11497	Coyote	Texas	Gonzales	2016	M	113	10	2	0	0.4072, 0.8338	0.5723, 0.1662	0.0205, 0	0.3206, 0.8732	0.6767, 0.1268	0.0027, 0	54.8962	34.5312	62.2039	131.319	18.0767	0	0	103.918	0	0.687667	0	0	19.8739	12.1774	18.8574	59.1637	1.174	0	0	110.554	0	0	0	0
11512	Coyote	Texas	Gonzales	2016	M	98	12	1	0	0.3626, 0.8754	0.6163, 0.1246	0.0212, 0	0.2076, 0.8104	0.7759, 0.1896	0.0165, 0	42.0531	30.9196	48.2266	114.254	16.0275	1.8063	0	96.2232	0	8.81676	0	0	10.0228	8.6657	11.8708	57.0215	6.5489	0	0	101.883	0	0	0	0
11531	Coyote	Texas	Gonzales	2016	M	77	6	5	2	0.4322, 0.8546	0.5661, 0.1454	0.0016, 0	0.2048, 0.6149	0.7952, 0.3851	0, 0	89.4161	69.465	86.4548	144.876	2.2292	0	0	83.9181	0	33.4232	0	0	29.1188	12.2736	26.1335	82.7825	0	0	0	27.5838	0	419.566	0	0
11559	Coyote	Texas	Guadalupe	2016	F	99	17	5	3	0.2344, 0.6099	0.7134, 0.3901	0.0522, 0	0.0858, 0.6288	0.8465, 0.3712	0.0677, 0	21.3012	16.4308	26.4831	67.2208	26.3883	4.4482	47.62	42.2623	48.2679	154.853	0	0	7.717	1.2964	11.398	29.317	14.0033	15.4802	140.7	31.0862	148.817	54.3617	0	0
10838	Coyote	Texas	Irion	1996	F	45	15	0	0	0.876, 1	0.1111, 0	0.0129, 0	0.8321, 1	0.1679, 0	0, 0	39.8341	109.519	41.9694	16.2083	14.1943	0	0	121.763	0	0	0	0	17.5699	46.5587	18.4477	13.8852	0	0	0	132.102	0	0	0	0
LaSalle01	Coyote	Texas	La Salle		F	66	12	4	0	0.5874, 0.8516	0.4126, 0.1484	0, 0	0.4546, 1	0.5431, 0	0.0023, 0	24.6619	46.9292	21.8705	25.9576	0	0	75.5507	44.4985	75.5507	0	0	0	10.2795	18.1907	8.6105	13.7483	0.493	0	0	68.0701	0	0	0	0
LaSalle02	Coyote	Texas	La Salle		F	54	14	0	0	0.7565, 1	0.2435, 0	0, 0	0.6299, 1	0.3701, 0	0, 0	33.7174	58.6541	29.9274	6.9604	0	0	0	63.474	0	0	0	0	20.841	21.7016	17.0918	5.3046	0	0	0	67.4807	0	0	0	0
LaSalle04	Coyote	Texas	La Salle		F	70	18	4	2	0.5974, 0.864	0.397, 0.136	0.0056, 0	0.4752, 0.813	0.523, 0.187	0.0018, 0	23.4142	46.8144	20.8162	24.6185	0	9.4954	68.9425	45.3715	68.9425	0	0	0	12.1584	17.5765	10.1546	12.319	0.3995	0	85.1943	41.2603	87.776	0	0	0
LaSalle03	Coyote	Texas	La Salle		M	73	14	0	0	0.6891, 1	0.3087, 0	0.0023, 0	0.571, 1	0.429, 0	0, 0	37.6002	49.4667	33.8092	10.6852	0.9798	0	0	62.9058	0	0	0	0	17.0128	20.2836	13.9737	8.1781	0	0	0	66.9015	0	0	0	0
LaSalle05	Coyote	Texas	La Salle		M	67	14	0	0	0.6163, 1	0.3796, 0	0.0041, 0	0.4736, 1	0.5158, 0	0.0106, 0	28.5762	45.6342	26.1401	20.3098	1.7598	0	0	61.7994	0	0	0	0	14.5491	16.0124	12.8603	10.9388	2.2825	0	0	65.7724	0	0	0	0
LaSalle06	Coyote	Texas	La Salle		M	71	16	0	0	0.6069, 1	0.3895, 0	0.0036, 0	0.4708, 1	0.5292, 0	0, 0	24.0647	46.4231	21.3656	23.3455	1.5699	0	0	61.2607	0	0	0	0	11.9458	17.0836	9.8465	12.4665	0	0	0	65.222	0	0	0	0
11495	Coyote	Texas	Lee	2016	F	102	13	9	2	0.1829, 0.7183	0.7642, 0.2817	0.0529, 0	0.0768, 0.9021	0.8891, 0.0979	0.0341, 0	39.8085	10.3961	58.1019	199.265	43.0459	11.9531	380.254	48.6863	392.137	22.6569	0	0	8.8568	1.4127	13.8577	85.3016	14.0044	2.9035	132.687	90.1884	127.159	0	0	0
11505	Coyote	Texas	Lee	2016	F	110	17	7	2	0.146, 0.7409	0.7914, 0.2591	0.0626, 0	0.0388, 0.6643	0.905, 0.3032	0.0562, 0.0325	21.9154	11.0208	37.1847	183.937	49.889	2.5248	272.425	50.3545	282.391	15.8423	0	0	5.7755	0.1838	13.2919	73.546	20.4635	7.9587	348.197	35.0203	325.326	0	144.497	0
11511	Coyote	Texas	Lee	2016	F	97	12	5	1	0.2055, 0.8267	0.7423, 0.1697	0.0522, 0.0036	0.0967, 0.9393	0.8666, 0.0607	0.0368, 0	48.6118	8.6281	48.5967	146.912	36.5537	15.0797	129.897	68.8112	136.318	27.6589	87.5525	0	12.1182	1.2274	16.8416	62.4652	14.3989	0.1245	55.6832	90.6942	57.3706	0	0	0
11552	Coyote	Texas	Lee	2016	F	120	12	5	3	0.2652, 0.8192	0.68, 0.1808	0.0548, 0	0.0845, 0.6669	0.8916, 0.3331	0.024, 0	77.8991	27.0544	82.0663	130.678	50.8527	48.7224	126.824	52.2414	128.662	0	0	0	21.7561	0	24.1452	68.7876	13.9692	0	202.771	29.3126	206.909	3.30263	0	0
11566	Coyote	Texas	Lee	2016	M	103	17	2	1	0.2123, 0.8341	0.7326, 0.1659	0.0552, 0	0.1104, 0.8785	0.8376, 0.1215	0.0521, 0	29.4746	9.7004	33.1209	60.8156	25.7637	8.8403	0	70.2485	0	28.2737	0	0	12.5686	0.3171	12.9791	26.2232	13.4153	0	0	69.1658	0	52.5897	0	0
11568	Coyote	Texas	Lee	2016	M	130	16	3	2	0.1612, 0.6803	0.7651, 0.3197	0.0738, 0	0.0927, 0.8335	0.8526, 0.1085	0.0546, 0.058	17.0704	9.7785	24.2294	67.399	34.9198	8.0345	0	53.5007	0	126.2	0	0	7.135	1.8652	10.4453	27.3066	13.9445	0	0	63.6684	0	51.1684	0	202.295
11578	Coyote	Texas	Lee	2016	M	122	13	3	0	0.1876, 0.7097	0.7266, 0.2903	0.0859, 0	0.0621, 0.0389	0.9028, 0.9611	0.0351, 0	22.7888	9.434	28.8206	55.2766	27.5138	51.4573	0	63.5208	0	42.9447	0	0	6.1004	0.5595	8.4407	27.4285	8.4766	0	0	0	0	362.513	0	0
11581	Coyote	Texas	Limestone	2016	F	116	16	4	3	0.1987, 0.8442	0.6875, 0.1558	0.1138, 0	0.1192, 0.7928	0.7832, 0.2072	0.0975, 0	23.2847	10.2123	29.3318	50.2814	43.0473	38.1361	65.3575	50.7718	65.7288	15.8389	0	0	13.6285	0.0823	18.6905	19.4683	18.8094	15.9663	102.039	42.567	105.44	0	0	0
11545	Coyote	Texas	McLennan	2016	M	124	15	3	2	0.2102, 0.8253	0.709, 0.1729	0.0808, 0.0019	0.0664, 0.5952	0.8717, 0.4048	0.062, 0	62.8123	22.2219	67.2435	163.575	90.2746	34.4647	0	74.3992	0	65.8108	0	15.145	16.4543	0.5465	20.0389	77.163	15.2184	87.2219	0	23.9596	0	390.819	0	0
11551	Coyote	Texas	Milam	2016	F	109	21	3	2	0.1609, 0.8798	0.7685, 0.1202	0.0706, 0	0.0416, 0.6896	0.8777, 0.3104	0.0807, 0	45.5505	17.5021	60.9105	169.164	66.2604	63.0282	88.1557	62.7302	89.4914	0	0	0	9.6071	0.5194	13.4553	74.1341	19.1916	102.507	205.877	33.0262	210.353	0	0	0
10835	Coyote	Texas	Parker	2001	M	131	22	2	0	0.2979, 0.9767	0.6452, 0.0233	0.0569, 0	0.1186, 0.9243	0.8487, 0.0757	0.0326, 0	54.4867	23.9939	75.4024	293.187	51.8347	33.3105	0	120.983	0	35.2084	0	0	17.3126	1.656	24.4897	134.843	18.106	0	0	134.38	0	0	0	0
12762	Coyote	Texas	Potter/Randall	2020	F	32	9	0	0	0.94, 1	0.0598, 0	0.0002, 0	0.9362, 1	0.0638, 0	0, 0	11.8162	90.6028	10.4119	0.3226	0.1053	0	0	65.2418	0	0	0	0	4.59	46.5351	3.7463	0.6675	0	0	0	69.2802	0	0	0	0
12759	Coyote	Texas	Potter/Randall	2020	M	60	12	0	0	0.84, 1	0.1576, 0	0.0024, 0	0.7842, 1	0.2158, 0	0, 0	17.9001	79.7465	15.9721	6.3906	1.0326	0	0	66.4761	0	0	0	0	15.6232	34.795	12.7272	2.2743	0	0	0	70.5342	0	0	0	0
12761	Coyote	Texas	Potter/Randall	2020	M	50	9	0	0	0.8528, 1	0.1472, 0	0, 0	0.9192, 1	0.0808, 0	0, 0	23.7998	77.1213	21.0533	3.0176	0	0	0	65.8532	0	0	0	0	7.3593	45.0326	6.0024	0.3917	0	0	0	69.9016	0	0	0	0
12763	Coyote	Texas	Potter/Randall	2020	M	59	13	0	0	0.7913, 1	0.1928, 0	0.0158, 0	0.7782, 1	0.2218, 0	0, 0	26.8497	66.6977	23.2247	5.8724	6.8662	0	0	64.6417	0	0	0	0	18.6162	31.0045	15.2238	1.4864	0	0	0	68.6698	0	0	0	0
11516	Coyote	Texas	Robertson	2016	F	100	17	5	1	0.0958, 0.7692	0.7991, 0.2308	0.105, 0	0.0446, 0.6971	0.886, 0.3029	0.0693, 0	22.021	4	46.6646	146.519	67.9103	39.4404	209.924	51.5664	213.885	0	0	0	7.0896	0	14.7743	60.581	21.3621	18.3546	254.985	39.3447	262.068	0	0	0
11527	Coyote	Texas	Robertson	2016	M	114	12	4	2	0.1637, 0.8291	0.753, 0.1709	0.0833, 0	0.0526, 0.9393	0.8816, 0.0607	0.0659, 0	61.3364	16.766	93.5904	232.807	85.5692	114.841	0	86.0786	0	42.223	0	0	15.9945	0	32.5859	102.717	46.7558	0	0	89.7748	0	46.1603	0	0
11577	Coyote	Texas	Williamson	2016	F	122	8	5	4	0.2045, 0.7395	0.7379, 0.2605	0.0576, 0	0.0614, 0.5659	0.9192, 0.4341	0.0194, 0	24.8185	10.532	28.6503	57.7311	21.9461	22.3951	146.903	34.0056	147.752	0	0	0	6.1754	0.4935	6.428	29.0188	4.7137	0	205.294	12.0334	212.497	12.4093	0	0
11500	Coyote	Texas	Williamson	2016	M	105	22	3	0	0.179, 0.6469	0.7713, 0.3531	0.0497, 0	0.1097, 1	0.8263, 0	0.064, 0	29.8369	12.7079	40.6408	191.181	36.822	19.8828	0	65.021	0	291.082	0	0	8.8494	3.3421	17.3958	69.477	27.0269	0	0	108.25	0	0	0	0
11544	Coyote	Texas	Williamson	2016	M	101	11	2	2	0.1406, 0.6688	0.7859, 0.3312	0.0734, 0	0.0195, 0.7428	0.9242, 0.2572	0.0562, 0	43.3873	14.7971	57.5784	199.889	75.2319	68.1806	0	58.9993	0	179.183	0	0	3.8246	0.633	11.3272	90.1123	21.1299	56.3059	0	65.1364	0	153.964	0	0
11563	Coyote	Texas	Williamson	2016	M	100	21	0	1	0.1875, 1	0.7329, 0	0.0796, 0	0.1009, 0.9378	0.8362, 0	0.0628, 0.0622	25.9014	8.8408	26.5769	67.1408	28.1804	50.6899	0	76.7431	0	0	0	0	4.7615	3.4054	10.3145	27.9009	16.1174	0.712	0	74.8711	0	0	0	207.925
5709	Coyote	Texas		Prior to 2000	F	70	17	2	2	0.7986, 0.9541	0.1978, 0.0459	0.0036, 0	0.6732, 0.8616	0.3268, 0.1384	0, 0	172.38	485.964	197.995	103.063	9.9939	0	215.053	465.009	225.806	0	0	0	120.727	170.704	124.096	48.2869	0	0	391.91	375.62	479.001	0	0	0
5733	Coyote	Texas		Prior to 2000	F	60	20	0	0	0.724, 1	0.275, 0	0.001, 0	0.6626, 1	0.3374, 0	0, 0	110.368	389.174	124.675	290.209	2.7508	0	0	447.203	0	0	0	0	82.6613	156.449	84.7585	77.2503	0	0	0	458.472	0	0	0	0
7560	Coyote	Texas			F	65	12	0	0	0.8351, 1	0.1631, 0	0.0018, 0	0.8193, 1	0.1807, 0	0, 0	103.356	179.534	113.061	9.4097	2.9333	0	0	219.609	0	0	0	0	51.4257	80.4862	51.5559	1.4517	0	0	0	229.236	0	0	0	0
7562	Coyote	Texas			F	26	8	0	0	0.9198, 1	0.0802, 0	0, 0	0.8324, 1	0.1676, 0	0, 0	51.2055	213.477	55.4608	3.8901	0	0	0	212.954	0	0	0	0	43.5797	81.716	43.688	4.3234	0	0	0	222.686	0	0	0	0
7565	Coyote	Texas			F	53	21	0	0	0.7611, 1	0.2388, 0	0.0001, 0	0.7198, 1	0.2802, 0	0, 0	71.7408	154.421	77.4694	105.84	0.1081	0	0	200.785	0	0	0	0	56.0315	57.7827	56.1634	19.3915	0	0	0	210.649	0	0	0	0
5702	Coyote	Texas		Prior to 2000	M	75	21	0	0	0.7885, 1	0.2065, 0	0.005, 0	0.5996, 1	0.3987, 0	0.0017, 0	188.492	523.117	206.891	123.097	14.2046	0	0	552.723	0	0	0	0	95.5407	182.326	99.3459	115.274	2.4883	0	0	556.716	0	0	0	0
5732	Coyote	Texas		Prior to 2000	M	52	10	0	0	0.8348, 1	0.1627, 0	0.0026, 0	0.7532, 1	0.2468, 0	0, 0	118.407	493.429	136.602	107.839	7.1848	0	0	477.595	0	0	0	0	83.4165	204.938	85.6409	39.5339	0	0	0	487.127	0	0	0	0
7563	Coyote	Texas			M	47	10	0	0	0.8435, 1	0.1537, 0	0.0028, 0	0.7542, 1	0.2458, 0	0, 0	93.1966	171.832	98.776	13.0004	4.4604	0	0	206.69	0	0	0	0	60.2946	62.6075	60.4408	8.224	0	0	0	216.501	0	0	0	0
7566	Coyote	Texas			M	33	5	0	0	0.8776, 1	0.1149, 0	0.0075, 0	0.8449, 1	0.1551, 0	0, 0	71.5597	176.322	73.7421	6.1107	11.9537	0	0	195.208	0	0	0	0	34.7487	77.6143	34.8292	6.669	0	0	0	205.106	0	0	0	0
